# A bacterial CARD-NLR immune system controls the release of gene transfer agents

**DOI:** 10.1101/2025.05.08.652646

**Authors:** Emma J. Banks, Pavol Bárdy, Ngat T. Tran, Phuong M. Nguyen, Abbas Maqbool, Tung B. K. Le

## Abstract

Bacteria have evolved a wide array of immune systems to detect and defend against external threats including mobile genetic elements (MGEs) such as bacteriophages, plasmids, and transposons. MGEs are often selfish, exploiting their bacterial hosts to propagate, however they can also provide adaptive advantages through horizontal gene transfer. Gene transfer agents (GTAs), which are non-infectious domesticated prophages, represent a unique class of beneficial MGEs that facilitate bacterial gene transfer. Despite their domestication, GTAs retain phage-like features, including the requirement for host cell lysis to release particles, that may inadvertently trigger host immunity. How GTAs might avoid, subvert, or possibly adopt host immune systems to complete their life stages is poorly understood. Here, we identify a tripartite system, LypABC, that is essential for GTA-mediated cell lysis in *Caulobacter crescentus*. LypABC resembles caspase recruitment domain-nucleotide-binding leucine-rich repeat (CARD-NLR) anti-phage defence systems that mediate abortive infection wherein infected cells die to prevent phage proliferation, thereby protecting the overall bacterial population. LypABC-deficient cells produce host DNA-packed GTA particles and eventually die but cannot lyse to release GTA particles. Moreover, overproduction of LypABC is highly toxic to both GTA-producing and non-producing cells, highlighting the need for strict regulation. We find that such regulation is achieved transcriptionally by a repressor, RogB, which binds the promoters of *lypABC* and of essential GTA activator genes, thus coupling GTA activation and host cell lysis. While traditionally considered antagonistic towards MGEs, our findings here suggest that immunity components are versatile and can be adapted to support MGEs.
