## Supplementary tables, movies, materials and methods for "A bacterial CARD-NLR immune system controls the release of gene transfer agents": Table S2.xlsx

### Sheet: MACS2 peaks experiment 1
chr	start	end	length	abs_summit	pileup	minuslog(10) p-value	fold_enrichment	minuslog(10) q-value	name
CP001340.1	1145136	1145645	510	1145350	2267.45	1486.85	11.1746	1480.24	TLE13_bam_RogB-FLAG_rep1_peak_75
CP001340.1	673655	674260	606	673981	1870.94	1123.73	9.71142	1119.24	TLE13_bam_RogB-FLAG_rep1_peak_35
CP001340.1	2676275	2676753	479	2676526	1964.59	1176.26	9.66366	1171.65	TLE13_bam_RogB-FLAG_rep1_peak_156
CP001340.1	2861985	2862935	951	2862224	1753.39	1009.58	9.10155	1005.42	TLE13_bam_RogB-FLAG_rep1_peak_169
CP001340.1	622561	623277	717	622882	1864.96	1062.73	8.97444	1058.4	TLE13_bam_RogB-FLAG_rep1_peak_29
CP001340.1	2256238	2256920	683	2256437	1721.51	978.942	8.93616	974.899	TLE13_bam_RogB-FLAG_rep1_peak_138
CP001340.1	2397009	2397424	416	2397207	1815.82	1022.74	8.8195	1018.52	TLE13_bam_RogB-FLAG_rep1_peak_145
CP001340.1	3624437	3624967	531	3624747	1842.38	993.289	8.28115	989.186	TLE13_bam_RogB-FLAG_rep1_peak_229
CP001340.1	451000	451412	413	451217	1582.7	836.943	8.05542	833.205	TLE13_bam_RogB-FLAG_rep1_peak_16
CP001340.1	1041871	1042271	401	1042078	1550.82	792.252	7.6853	788.586	TLE13_bam_RogB-FLAG_rep1_peak_64
CP001340.1	3426907	3427308	402	3427111	1510.3	750.552	7.40109	746.952	TLE13_bam_RogB-FLAG_rep1_peak_211
CP001340.1	3994264	3994651	388	3994453	1394.74	681.589	7.24093	678.109	TLE13_bam_RogB-FLAG_rep1_peak_247
CP001340.1	232533	232914	382	232725	1430.6	697.517	7.21938	694.002	TLE13_bam_RogB-FLAG_rep1_peak_6
CP001340.1	2984956	2985362	407	2985143	1404.7	684.156	7.20946	680.673	TLE13_bam_RogB-FLAG_rep1_peak_187
CP001340.1	3436927	3437362	436	3437166	1465.14	712.329	7.18907	708.789	TLE13_bam_RogB-FLAG_rep1_peak_215
CP001340.1	3876731	3877116	386	3876923	1436.58	698.07	7.1879	694.554	TLE13_bam_RogB-FLAG_rep1_peak_243
CP001340.1	3632847	3633236	390	3633045	1459.83	703.803	7.11904	700.277	TLE13_bam_RogB-FLAG_rep1_peak_230
CP001340.1	1544127	1544705	579	1544357	1256.59	564.723	6.51063	561.45	TLE13_bam_RogB-FLAG_rep1_peak_108
CP001340.1	610921	611446	526	611146	1268.55	566.729	6.46409	563.453	TLE13_bam_RogB-FLAG_rep1_peak_26
CP001340.1	915029	915427	399	915229	1473.11	653.181	6.40917	649.766	TLE13_bam_RogB-FLAG_rep1_peak_60
CP001340.1	67981	68366	386	68175	1188.85	510.964	6.1728	507.78	TLE13_bam_RogB-FLAG_rep1_peak_4
CP001340.1	3506038	3506875	838	3506666	1261.24	540.498	6.14828	537.266	TLE13_bam_RogB-FLAG_rep1_peak_222
CP001340.1	3544251	3544626	376	3544440	1190.84	486.901	5.82807	483.75	TLE13_bam_RogB-FLAG_rep1_peak_225
CP001340.1	2127305	2127670	366	2127489	1079.26	426.799	5.60427	423.726	TLE13_bam_RogB-FLAG_rep1_peak_130
CP001340.1	1644092	1644470	379	1644276	1050.04	405.191	5.45267	402.147	TLE13_bam_RogB-FLAG_rep1_peak_118
CP001340.1	774139	774559	421	774351	1035.43	394.151	5.37687	391.124	TLE13_bam_RogB-FLAG_rep1_peak_50
CP001340.1	1128588	1128906	319	1128733	1061.99	399.615	5.31816	396.579	TLE13_bam_RogB-FLAG_rep1_peak_73
CP001340.1	652621	653112	492	652915	1062.66	374.802	4.97037	371.805	TLE13_bam_RogB-FLAG_rep1_peak_34
CP001340.1	2890857	2891240	384	2891048	1024.8	359.432	4.94219	356.46	TLE13_bam_RogB-FLAG_rep1_peak_177
CP001340.1	3258460	3258843	384	3258648	931.15	320.272	4.83591	317.361	TLE13_bam_RogB-FLAG_rep1_peak_200
CP001340.1	2888972	2889365	394	2889166	1041.4	349.93	4.7339	346.972	TLE13_bam_RogB-FLAG_rep1_peak_176
CP001340.1	1524200	1524568	369	1524410	978.97	325.542	4.68887	322.622	TLE13_bam_RogB-FLAG_rep1_peak_105
CP001340.1	2973850	2974254	405	2974022	903.26	291.97	4.55317	289.099	TLE13_bam_RogB-FLAG_rep1_peak_185
CP001340.1	3103332	3104181	850	3103949	944.44	299.857	4.48075	296.975	TLE13_bam_RogB-FLAG_rep1_peak_195
CP001340.1	2793580	2793942	363	2793762	819.58	245.06	4.23676	242.255	TLE13_bam_RogB-FLAG_rep1_peak_164
CP001340.1	2940088	2940677	590	2940272	846.81	252.435	4.22888	249.62	TLE13_bam_RogB-FLAG_rep1_peak_180
CP001340.1	1375688	1376047	360	1375877	788.36	227.051	4.09511	224.272	TLE13_bam_RogB-FLAG_rep1_peak_95
CP001340.1	2824902	2825286	385	2825092	812.27	230.064	4.03688	227.281	TLE13_bam_RogB-FLAG_rep1_peak_166
CP001340.1	442804	443165	362	442976	785.04	222.212	4.03097	219.441	TLE13_bam_RogB-FLAG_rep1_peak_14
CP001340.1	3469079	3469694	616	3469507	842.16	233.068	3.95848	230.281	TLE13_bam_RogB-FLAG_rep1_peak_218
CP001340.1	1224271	1224653	383	1224458	771.09	213.494	3.95539	210.74	TLE13_bam_RogB-FLAG_rep1_peak_88
CP001340.1	3413243	3413594	352	3413409	773.08	213.016	3.93936	210.263	TLE13_bam_RogB-FLAG_rep1_peak_209
CP001340.1	3428086	3428670	585	3428408	754.49	195.954	3.75416	193.234	TLE13_bam_RogB-FLAG_rep1_peak_212
CP001340.1	20610	20973	364	20797	735.89	184.217	3.64797	181.519	TLE13_bam_RogB-FLAG_rep1_peak_1
CP001340.1	2612292	2612687	396	2612503	723.94	178.852	3.61024	176.164	TLE13_bam_RogB-FLAG_rep1_peak_155
CP001340.1	1112032	1112687	656	1112492	747.18	180.701	3.54588	178.01	TLE13_bam_RogB-FLAG_rep1_peak_70
CP001340.1	1175651	1176359	709	1176160	699.36	169.182	3.54542	166.515	TLE13_bam_RogB-FLAG_rep1_peak_80
CP001340.1	3451976	3452324	349	3452153	733.23	176.38	3.53099	173.698	TLE13_bam_RogB-FLAG_rep1_peak_217
CP001340.1	875439	875790	352	875625	685.41	161.924	3.48151	159.275	TLE13_bam_RogB-FLAG_rep1_peak_59
CP001340.1	3256080	3256434	355	3256249	668.15	157.451	3.47145	154.814	TLE13_bam_RogB-FLAG_rep1_peak_199
CP001340.1	2922958	2923343	386	2923153	742.53	173.593	3.45829	170.917	TLE13_bam_RogB-FLAG_rep1_peak_178
CP001340.1	1189577	1190095	519	1189773	664.16	155.283	3.45078	152.651	TLE13_bam_RogB-FLAG_rep1_peak_83
CP001340.1	2314834	2315203	370	2315011	690.73	157.332	3.39082	154.695	TLE13_bam_RogB-FLAG_rep1_peak_142
CP001340.1	2538383	2538799	417	2538585	651.54	148.057	3.38105	145.443	TLE13_bam_RogB-FLAG_rep1_peak_154
CP001340.1	720111	720471	361	720289	773.08	169.281	3.29397	166.614	TLE13_bam_RogB-FLAG_rep1_peak_43
CP001340.1	1888373	1888717	345	1888537	626.97	135.218	3.25783	132.637	TLE13_bam_RogB-FLAG_rep1_peak_123
CP001340.1	626456	626813	358	626639	750.5	157.469	3.19788	154.832	TLE13_bam_RogB-FLAG_rep1_peak_30
CP001340.1	1051230	1051596	367	1051404	620.99	126.352	3.1281	123.795	TLE13_bam_RogB-FLAG_rep1_peak_65
CP001340.1	546091	546434	344	546252	596.42	117.315	3.05116	114.785	TLE13_bam_RogB-FLAG_rep1_peak_23
CP001340.1	801537	801877	341	801711	606.38	119.152	3.0494	116.616	TLE13_bam_RogB-FLAG_rep1_peak_52
CP001340.1	3955900	3956254	355	3956076	629.62	120.679	3.00298	118.139	TLE13_bam_RogB-FLAG_rep1_peak_244
CP001340.1	3483642	3484013	372	3483836	656.19	122.298	2.94705	119.753	TLE13_bam_RogB-FLAG_rep1_peak_221
CP001340.1	1588270	1588640	371	1588450	563.21	104.182	2.92705	101.687	TLE13_bam_RogB-FLAG_rep1_peak_115
CP001340.1	3450649	3451001	353	3450833	677.44	122.878	2.89934	120.331	TLE13_bam_RogB-FLAG_rep1_peak_216
CP001340.1	634782	635120	339	634940	579.81	104.246	2.88073	101.751	TLE13_bam_RogB-FLAG_rep1_peak_32
CP001340.1	3762373	3762695	323	3762523	551.25	97.3041	2.8414	94.8305	TLE13_bam_RogB-FLAG_rep1_peak_234
CP001340.1	1386621	1386963	343	1386777	725.93	125.385	2.81755	122.83	TLE13_bam_RogB-FLAG_rep1_peak_96
CP001340.1	3992199	3992496	298	3992342	531.99	89.5645	2.76511	87.1177	TLE13_bam_RogB-FLAG_rep1_peak_246
CP001340.1	3388812	3389127	316	3388966	551.25	92.9777	2.76348	90.5192	TLE13_bam_RogB-FLAG_rep1_peak_208
CP001340.1	3756858	3757172	315	3757020	587.78	98.6498	2.76165	96.172	TLE13_bam_RogB-FLAG_rep1_peak_233
CP001340.1	3205464	3205761	298	3205605	531.99	89.377	2.76162	86.9309	TLE13_bam_RogB-FLAG_rep1_peak_198
CP001340.1	2812667	2813003	337	2812832	620.33	104.193	2.76145	101.698	TLE13_bam_RogB-FLAG_rep1_peak_165
CP001340.1	817076	817415	340	817238	546.6	89.932	2.72522	87.4843	TLE13_bam_RogB-FLAG_rep1_peak_53
CP001340.1	3099345	3099681	337	3099510	507.42	79.1458	2.63762	76.7347	TLE13_bam_RogB-FLAG_rep1_peak_194
CP001340.1	2847899	2848350	452	2848050	526.02	81.7329	2.63008	79.313	TLE13_bam_RogB-FLAG_rep1_peak_167
CP001340.1	2195304	2195605	302	2195436	505.43	78.2994	2.62728	75.892	TLE13_bam_RogB-FLAG_rep1_peak_136
CP001340.1	4004062	4004365	304	4004222	530.66	81.5553	2.61904	79.1361	TLE13_bam_RogB-FLAG_rep1_peak_248
CP001340.1	2692568	2692902	335	2692742	528.01	79.3181	2.58053	76.9064	TLE13_bam_RogB-FLAG_rep1_peak_158
CP001340.1	174987	175350	364	175176	494.14	73.5384	2.56547	71.149	TLE13_bam_RogB-FLAG_rep1_peak_5
CP001340.1	3118573	3118914	342	3118739	509.41	74.5121	2.54443	72.1187	TLE13_bam_RogB-FLAG_rep1_peak_196
CP001340.1	3264174	3264527	354	3264337	658.85	93.8205	2.5185	91.3594	TLE13_bam_RogB-FLAG_rep1_peak_201
CP001340.1	2473257	2473585	329	2473438	482.85	68.8149	2.51013	66.4437	TLE13_bam_RogB-FLAG_rep1_peak_148
CP001340.1	1061242	1061580	339	1061414	502.77	71.4497	2.50707	69.0682	TLE13_bam_RogB-FLAG_rep1_peak_67
CP001340.1	681473	681816	344	681640	478.86	66.5748	2.47683	64.2129	TLE13_bam_RogB-FLAG_rep1_peak_36
CP001340.1	2007102	2007417	316	2007248	470.23	64.0531	2.44467	61.7031	TLE13_bam_RogB-FLAG_rep1_peak_127
CP001340.1	1157060	1157442	383	1157255	516.72	69.5909	2.43724	67.2168	TLE13_bam_RogB-FLAG_rep1_peak_77
CP001340.1	3794517	3794988	472	3794678	468.23	63.2723	2.43433	60.9257	TLE13_bam_RogB-FLAG_rep1_peak_239
CP001340.1	2952457	2952787	331	2952640	512.73	68.4262	2.42555	66.0566	TLE13_bam_RogB-FLAG_rep1_peak_181
CP001340.1	3433857	3434211	355	3434055	502.77	66.3052	2.41038	63.945	TLE13_bam_RogB-FLAG_rep1_peak_214
CP001340.1	35371	35690	320	35523	458.94	59.4235	2.38609	57.0942	TLE13_bam_RogB-FLAG_rep1_peak_3
CP001340.1	613083	613410	328	613234	480.85	61.8637	2.37929	59.5236	TLE13_bam_RogB-FLAG_rep1_peak_27
CP001340.1	1616517	1616817	301	1616680	455.61	58.2871	2.36886	55.9635	TLE13_bam_RogB-FLAG_rep1_peak_116
CP001340.1	2702053	2702354	302	2702198	468.9	58.2663	2.3378	55.9432	TLE13_bam_RogB-FLAG_rep1_peak_159
CP001340.1	641764	642111	348	641952	481.52	58.9981	2.31979	56.6716	TLE13_bam_RogB-FLAG_rep1_peak_33
CP001340.1	1968393	1968735	343	1968563	443	53.4621	2.3034	51.1611	TLE13_bam_RogB-FLAG_rep1_peak_124
CP001340.1	3418475	3418832	358	3418615	450.3	54.5302	2.30256	52.2247	TLE13_bam_RogB-FLAG_rep1_peak_210
CP001340.1	2864003	2864904	902	2864648	440.34	52.7343	2.28962	50.4377	TLE13_bam_RogB-FLAG_rep1_peak_172
CP001340.1	773529	773847	319	773688	435.69	50.9319	2.2655	48.6449	TLE13_bam_RogB-FLAG_rep1_peak_49
CP001340.1	2012907	2013199	293	2013051	428.38	48.4503	2.22759	46.1767	TLE13_bam_RogB-FLAG_rep1_peak_128
CP001340.1	2253144	2253597	454	2253287	422.41	46.3624	2.19658	44.1017	TLE13_bam_RogB-FLAG_rep1_peak_137
CP001340.1	1406907	1407197	291	1407042	450.3	49.2702	2.19505	46.9926	TLE13_bam_RogB-FLAG_rep1_peak_97
CP001340.1	436400	436674	275	436521	421.08	46.0179	2.18969	43.7595	TLE13_bam_RogB-FLAG_rep1_peak_13
CP001340.1	2863217	2863600	384	2863397	421.08	46.0179	2.18969	43.7595	TLE13_bam_RogB-FLAG_rep1_peak_170
CP001340.1	616681	616963	283	616803	460.26	49.8835	2.18608	47.6022	TLE13_bam_RogB-FLAG_rep1_peak_28
CP001340.1	938721	939146	426	938910	450.97	48.4676	2.18193	46.1938	TLE13_bam_RogB-FLAG_rep1_peak_62
CP001340.1	3976261	3976557	297	3976391	420.41	44.5487	2.16176	42.3004	TLE13_bam_RogB-FLAG_rep1_peak_245
CP001340.1	1131091	1131405	315	1131231	479.52	50.2714	2.15675	47.9875	TLE13_bam_RogB-FLAG_rep1_peak_74
CP001340.1	242601	242935	335	242756	446.98	46.472	2.14962	44.2109	TLE13_bam_RogB-FLAG_rep1_peak_8
CP001340.1	854191	854456	266	854320	478.86	48.8338	2.13271	46.5583	TLE13_bam_RogB-FLAG_rep1_peak_58
CP001340.1	29301	29624	324	29450	445.65	45.3412	2.12692	43.0868	TLE13_bam_RogB-FLAG_rep1_peak_2
CP001340.1	771412	771734	323	771593	449.64	44.696	2.10578	42.4458	TLE13_bam_RogB-FLAG_rep1_peak_46
CP001340.1	3314900	3315199	300	3315044	404.47	40.321	2.10355	38.1015	TLE13_bam_RogB-FLAG_rep1_peak_204
CP001340.1	397844	398117	274	397969	405.14	40.3644	2.10064	38.1447	TLE13_bam_RogB-FLAG_rep1_peak_12
CP001340.1	1197560	1197884	325	1197701	425.73	41.3403	2.08363	39.1136	TLE13_bam_RogB-FLAG_rep1_peak_85
CP001340.1	3073910	3074214	305	3074088	400.49	39.0248	2.08288	36.8151	TLE13_bam_RogB-FLAG_rep1_peak_192
CP001340.1	3793245	3793601	357	3793414	397.17	38.0639	2.06565	35.8605	TLE13_bam_RogB-FLAG_rep1_peak_236
CP001340.1	2936476	2936798	323	2936634	416.43	39.5014	2.06036	37.2885	TLE13_bam_RogB-FLAG_rep1_peak_179
CP001340.1	2101489	2101756	268	2101627	395.84	37.4287	2.05876	35.2297	TLE13_bam_RogB-FLAG_rep1_peak_129
CP001340.1	2177663	2178057	395	2177845	395.84	37.3159	2.05617	35.1183	TLE13_bam_RogB-FLAG_rep1_peak_132
CP001340.1	772738	773022	285	772911	393.85	36.7979	2.04842	34.6036	TLE13_bam_RogB-FLAG_rep1_peak_48
CP001340.1	2710136	2710656	521	2710280	397.83	36.8309	2.0409	34.6364	TLE13_bam_RogB-FLAG_rep1_peak_160
CP001340.1	2529588	2529864	277	2529746	389.86	35.5494	2.02775	33.3652	TLE13_bam_RogB-FLAG_rep1_peak_153
CP001340.1	3056571	3056827	257	3056688	390.53	35.255	2.01714	33.0736	TLE13_bam_RogB-FLAG_rep1_peak_190
CP001340.1	2991025	2991303	279	2991160	395.18	35.1436	2.00291	32.9633	TLE13_bam_RogB-FLAG_rep1_peak_189
CP001340.1	3797427	3797802	376	3797620	383.89	33.7098	1.99674	31.5401	TLE13_bam_RogB-FLAG_rep1_peak_242
CP001340.1	4034225	4035703	1479	4034347	453.62	39.5113	1.99396	37.2983	TLE13_bam_RogB-FLAG_rep1_peak_249
CP001340.1	3311361	3311694	334	3311548	383.89	33.5512	1.99299	31.3832	TLE13_bam_RogB-FLAG_rep1_peak_203
CP001340.1	235006	235252	247	235143	386.54	33.4831	1.98373	31.3156	TLE13_bam_RogB-FLAG_rep1_peak_7
CP001340.1	3728735	3729025	291	3728882	445.65	37.5451	1.96763	35.3457	TLE13_bam_RogB-FLAG_rep1_peak_232
CP001340.1	333147	333554	408	333413	438.35	36.7429	1.96137	34.55	TLE13_bam_RogB-FLAG_rep1_peak_11
CP001340.1	953936	954272	337	954110	433.03	36.1105	1.9551	33.9223	TLE13_bam_RogB-FLAG_rep1_peak_63
CP001340.1	2288209	2288503	295	2288346	382.56	31.5998	1.94699	29.447	TLE13_bam_RogB-FLAG_rep1_peak_140
CP001340.1	2787893	2788210	318	2788040	379.24	31.4051	1.94634	29.2531	TLE13_bam_RogB-FLAG_rep1_peak_163
CP001340.1	681902	682211	310	682096	375.25	30.8514	1.94064	28.7043	TLE13_bam_RogB-FLAG_rep1_peak_37
CP001340.1	2866140	2867881	1742	2867597	372.59	30.3423	1.93572	28.1997	TLE13_bam_RogB-FLAG_rep1_peak_174
CP001340.1	1984363	1984631	269	1984490	371.27	30.1523	1.93127	28.0109	TLE13_bam_RogB-FLAG_rep1_peak_126
CP001340.1	3476289	3476560	272	3476445	392.52	31.4543	1.92524	29.3021	TLE13_bam_RogB-FLAG_rep1_peak_219
CP001340.1	686654	686967	314	686806	369.27	29.4769	1.91852	27.3419	TLE13_bam_RogB-FLAG_rep1_peak_39
CP001340.1	683171	683478	308	683317	388.53	30.7127	1.91511	28.5674	TLE13_bam_RogB-FLAG_rep1_peak_38
CP001340.1	3333683	3333955	273	3333834	389.2	30.7566	1.91274	28.6101	TLE13_bam_RogB-FLAG_rep1_peak_205
CP001340.1	844104	844382	279	844278	409.79	31.7187	1.90356	29.5649	TLE13_bam_RogB-FLAG_rep1_peak_57
CP001340.1	2181747	2182013	267	2181865	367.28	28.5074	1.89836	26.3815	TLE13_bam_RogB-FLAG_rep1_peak_133
CP001340.1	3540510	3540792	283	3540615	393.85	29.592	1.88202	27.4556	TLE13_bam_RogB-FLAG_rep1_peak_224
CP001340.1	1147828	1148102	275	1147968	365.95	27.0861	1.87011	24.9746	TLE13_bam_RogB-FLAG_rep1_peak_76
CP001340.1	1587150	1587519	370	1587289	355.33	25.669	1.84858	23.5702	TLE13_bam_RogB-FLAG_rep1_peak_114
CP001340.1	1502126	1502392	267	1502267	354	25.13	1.84169	23.036	TLE13_bam_RogB-FLAG_rep1_peak_103
CP001340.1	708033	708385	353	708226	365.29	25.9574	1.83861	23.8561	TLE13_bam_RogB-FLAG_rep1_peak_41
CP001340.1	1473209	1473430	222	1473302	362.63	25.5307	1.83467	23.4336	TLE13_bam_RogB-FLAG_rep1_peak_99
CP001340.1	2473725	2474024	300	2473849	351.34	24.5959	1.82791	22.5077	TLE13_bam_RogB-FLAG_rep1_peak_149
CP001340.1	1835839	1836132	294	1835975	350.68	24.3306	1.82446	22.2452	TLE13_bam_RogB-FLAG_rep1_peak_122
CP001340.1	588758	589011	254	588889	371.93	25.3612	1.81722	23.2657	TLE13_bam_RogB-FLAG_rep1_peak_24
CP001340.1	1236745	1237008	264	1236870	368.61	24.8699	1.80827	22.7786	TLE13_bam_RogB-FLAG_rep1_peak_90
CP001340.1	2781665	2781907	243	2781770	353.33	23.9514	1.80783	21.8705	TLE13_bam_RogB-FLAG_rep1_peak_162
CP001340.1	2990637	2990853	217	2990783	356.65	24.0212	1.80634	21.9399	TLE13_bam_RogB-FLAG_rep1_peak_188
CP001340.1	1161846	1162114	269	1161992	392.52	25.9294	1.79689	23.8286	TLE13_bam_RogB-FLAG_rep1_peak_79
CP001340.1	1161393	1161666	274	1161512	380.56	24.9424	1.79138	22.8505	TLE13_bam_RogB-FLAG_rep1_peak_78
CP001340.1	1491778	1492288	511	1491863	348.68	22.1133	1.76966	20.0523	TLE13_bam_RogB-FLAG_rep1_peak_100
CP001340.1	1213606	1213934	329	1213761	356.65	21.7605	1.74807	19.7026	TLE13_bam_RogB-FLAG_rep1_peak_86
CP001340.1	1183866	1184136	271	1183991	369.94	21.994	1.7366	19.9342	TLE13_bam_RogB-FLAG_rep1_peak_81
CP001340.1	3432402	3432683	282	3432555	340.71	20.2577	1.73248	18.2187	TLE13_bam_RogB-FLAG_rep1_peak_213
CP001340.1	2382428	2382692	265	2382552	344.7	20.3349	1.7285	18.2953	TLE13_bam_RogB-FLAG_rep1_peak_143
CP001340.1	4037528	4037977	450	4037700	336.73	19.7555	1.72487	17.7234	TLE13_bam_RogB-FLAG_rep1_peak_251
CP001340.1	833425	833687	263	833571	346.03	20.3545	1.72274	18.3146	TLE13_bam_RogB-FLAG_rep1_peak_55
CP001340.1	1529294	1529519	226	1529442	356.65	20.6598	1.71949	18.6166	TLE13_bam_RogB-FLAG_rep1_peak_106
CP001340.1	1545467	1545724	258	1545631	329.42	19.0484	1.7142	17.024	TLE13_bam_RogB-FLAG_rep1_peak_109
CP001340.1	1551680	1551895	216	1551785	391.19	22.3544	1.71262	20.2905	TLE13_bam_RogB-FLAG_rep1_peak_110
CP001340.1	1969400	1969664	265	1969517	328.76	18.8109	1.71076	16.7887	TLE13_bam_RogB-FLAG_rep1_peak_125
CP001340.1	2980884	2981156	273	2981050	346.03	19.8592	1.7095	17.8251	TLE13_bam_RogB-FLAG_rep1_peak_186
CP001340.1	2185094	2185366	273	2185219	347.36	19.7821	1.70763	17.7489	TLE13_bam_RogB-FLAG_rep1_peak_135
CP001340.1	1122724	1122965	242	1122847	332.08	18.5194	1.69317	16.5013	TLE13_bam_RogB-FLAG_rep1_peak_72
CP001340.1	721796	722064	269	721928	403.15	21.7639	1.68394	19.7061	TLE13_bam_RogB-FLAG_rep1_peak_44
CP001340.1	3483272	3483505	234	3483354	344.7	18.4841	1.67848	16.4661	TLE13_bam_RogB-FLAG_rep1_peak_220
CP001340.1	457919	458161	243	458026	326.77	17.368	1.67262	15.3642	TLE13_bam_RogB-FLAG_rep1_peak_17
CP001340.1	445145	445410	266	445290	328.1	17.3943	1.66715	15.3901	TLE13_bam_RogB-FLAG_rep1_peak_15
CP001340.1	4042480	4042687	208	4042582	320.13	16.8858	1.66386	14.8882	TLE13_bam_RogB-FLAG_rep1_peak_252
CP001340.1	2143566	2143793	228	2143701	319.46	16.732	1.66252	14.7358	TLE13_bam_RogB-FLAG_rep1_peak_131
CP001340.1	794767	794969	203	794865	342.71	17.5494	1.65562	15.543	TLE13_bam_RogB-FLAG_rep1_peak_51
CP001340.1	2957275	2957514	240	2957339	331.42	17.0595	1.65513	15.0593	TLE13_bam_RogB-FLAG_rep1_peak_182
CP001340.1	2182692	2182943	252	2182813	316.14	16.0629	1.64529	14.076	TLE13_bam_RogB-FLAG_rep1_peak_134
CP001340.1	3592448	3592671	224	3592551	336.73	16.8147	1.64313	14.8179	TLE13_bam_RogB-FLAG_rep1_peak_227
CP001340.1	3613799	3614034	236	3613905	338.06	16.8327	1.6378	14.8358	TLE13_bam_RogB-FLAG_rep1_peak_228
CP001340.1	543803	544022	220	543921	361.3	17.6207	1.632	15.6135	TLE13_bam_RogB-FLAG_rep1_peak_22
CP001340.1	494847	495312	466	495193	316.8	15.4618	1.63077	13.4843	TLE13_bam_RogB-FLAG_rep1_peak_21
CP001340.1	818647	818884	238	818788	340.71	16.4865	1.62876	14.4946	TLE13_bam_RogB-FLAG_rep1_peak_54
CP001340.1	745079	745313	235	745193	364.62	17.5436	1.62789	15.5373	TLE13_bam_RogB-FLAG_rep1_peak_45
CP001340.1	1063936	1064184	249	1064081	325.44	15.5457	1.61956	13.5672	TLE13_bam_RogB-FLAG_rep1_peak_68
CP001340.1	709747	709981	235	709848	330.75	15.5049	1.61358	13.5268	TLE13_bam_RogB-FLAG_rep1_peak_42
CP001340.1	2957713	2957949	237	2957833	351.34	16.309	1.60886	14.319	TLE13_bam_RogB-FLAG_rep1_peak_183
CP001340.1	833773	833988	216	833904	346.69	15.5329	1.59492	13.5545	TLE13_bam_RogB-FLAG_rep1_peak_56
CP001340.1	2486197	2486398	202	2486254	304.85	13.3577	1.58193	11.4147	TLE13_bam_RogB-FLAG_rep1_peak_150
CP001340.1	1248721	1249002	282	1248881	330.09	14.0869	1.56914	12.1318	TLE13_bam_RogB-FLAG_rep1_peak_91
CP001340.1	1495845	1496054	210	1495963	314.81	13.1649	1.56343	11.2251	TLE13_bam_RogB-FLAG_rep1_peak_102
CP001340.1	2273269	2273515	247	2273403	312.82	13.0187	1.56129	11.0821	TLE13_bam_RogB-FLAG_rep1_peak_139
CP001340.1	707561	707763	203	707643	328.1	13.6886	1.5597	11.7399	TLE13_bam_RogB-FLAG_rep1_peak_40
CP001340.1	2465076	2465311	236	2465172	337.39	13.9717	1.55942	12.018	TLE13_bam_RogB-FLAG_rep1_peak_147
CP001340.1	309646	309849	204	309733	316.8	13.0819	1.55848	11.1443	TLE13_bam_RogB-FLAG_rep1_peak_10
CP001340.1	1259481	1259794	314	1259563	313.48	13.0171	1.5584	11.0805	TLE13_bam_RogB-FLAG_rep1_peak_94
CP001340.1	3340453	3340701	249	3340572	333.41	13.6805	1.55539	11.7319	TLE13_bam_RogB-FLAG_rep1_peak_206
CP001340.1	2511131	2511640	510	2511275	304.19	12.3387	1.54603	10.414	TLE13_bam_RogB-FLAG_rep1_peak_151
CP001340.1	3796185	3797189	1005	3796729	296.22	11.9173	1.54192	10.0013	TLE13_bam_RogB-FLAG_rep1_peak_241
CP001340.1	1258456	1259146	691	1259030	326.77	12.8107	1.53881	10.8779	TLE13_bam_RogB-FLAG_rep1_peak_93
CP001340.1	631513	631714	202	631620	308.84	12.0006	1.53384	10.0836	TLE13_bam_RogB-FLAG_rep1_peak_31
CP001340.1	2859802	2860004	203	2859883	336.73	12.8126	1.52819	10.8797	TLE13_bam_RogB-FLAG_rep1_peak_168
CP001340.1	3666418	3666632	215	3666537	292.9	11.1557	1.52469	9.2555	TLE13_bam_RogB-FLAG_rep1_peak_231
CP001340.1	1216938	1217174	237	1217019	323.45	12.2429	1.52322	10.3209	TLE13_bam_RogB-FLAG_rep1_peak_87
CP001340.1	1564928	1565248	321	1565073	292.23	11.1557	1.52125	9.2555	TLE13_bam_RogB-FLAG_rep1_peak_111
CP001340.1	1058103	1058341	239	1058237	350.01	13.1025	1.51954	11.1637	TLE13_bam_RogB-FLAG_rep1_peak_66
CP001340.1	2391281	2391812	532	2391669	298.87	11.1059	1.51604	9.20823	TLE13_bam_RogB-FLAG_rep1_peak_144
CP001340.1	1566830	1567254	425	1567158	300.2	10.9721	1.506	9.07675	TLE13_bam_RogB-FLAG_rep1_peak_112
CP001340.1	920552	920801	250	920660	312.16	11.3603	1.5057	9.45619	TLE13_bam_RogB-FLAG_rep1_peak_61
CP001340.1	480358	480902	545	480746	286.92	10.0568	1.49368	8.18399	TLE13_bam_RogB-FLAG_rep1_peak_19
CP001340.1	594438	594661	224	594574	312.16	10.9094	1.49122	9.01608	TLE13_bam_RogB-FLAG_rep1_peak_25
CP001340.1	1110896	1111159	264	1111011	307.51	10.6762	1.49037	8.78838	TLE13_bam_RogB-FLAG_rep1_peak_69
CP001340.1	3097940	3098182	243	3098044	286.25	10.0568	1.49024	8.18399	TLE13_bam_RogB-FLAG_rep1_peak_193
CP001340.1	1253811	1254010	200	1253927	291.57	9.73036	1.47508	7.86629	TLE13_bam_RogB-FLAG_rep1_peak_92
CP001340.1	2458337	2458536	200	2458461	282.93	9.35359	1.47301	7.49966	TLE13_bam_RogB-FLAG_rep1_peak_146
CP001340.1	3527650	3528074	425	3527745	357.32	11.4897	1.46852	9.58359	TLE13_bam_RogB-FLAG_rep1_peak_223
CP001340.1	1423229	1423438	210	1423357	290.24	9.419	1.46351	7.56381	TLE13_bam_RogB-FLAG_rep1_peak_98
CP001340.1	1225928	1226136	209	1226050	284.93	9.13143	1.46283	7.28418	TLE13_bam_RogB-FLAG_rep1_peak_89
CP001340.1	3294254	3294771	518	3294367	330.75	10.4212	1.46146	8.53865	TLE13_bam_RogB-FLAG_rep1_peak_202
CP001340.1	3165311	3165558	248	3165448	332.08	10.5537	1.46088	8.6689	TLE13_bam_RogB-FLAG_rep1_peak_197
CP001340.1	260839	261055	217	260971	294.89	9.06088	1.45015	7.21514	TLE13_bam_RogB-FLAG_rep1_peak_9
CP001340.1	772103	772316	214	772154	278.28	8.67424	1.44889	6.8393	TLE13_bam_RogB-FLAG_rep1_peak_47
CP001340.1	2868021	2868383	363	2868250	277.62	8.50817	1.44545	6.67872	TLE13_bam_RogB-FLAG_rep1_peak_175
CP001340.1	1509275	1509499	225	1509324	309.5	9.34686	1.44418	7.495	TLE13_bam_RogB-FLAG_rep1_peak_104
CP001340.1	475428	475627	200	475486	274.3	8.01904	1.42822	6.20454	TLE13_bam_RogB-FLAG_rep1_peak_18
CP001340.1	2293999	2294331	333	2294145	332.74	9.36245	1.42626	7.50836	TLE13_bam_RogB-FLAG_rep1_peak_141
CP001340.1	1190978	1191178	201	1191097	275.63	7.9398	1.42591	6.12948	TLE13_bam_RogB-FLAG_rep1_peak_84
CP001340.1	1646760	1646980	221	1646827	281.6	7.93962	1.42012	6.12935	TLE13_bam_RogB-FLAG_rep1_peak_120
CP001340.1	3067099	3067312	214	3067186	275.63	7.71204	1.41715	5.90801	TLE13_bam_RogB-FLAG_rep1_peak_191
CP001340.1	1652568	1652787	220	1652619	271.64	7.54366	1.41443	5.74578	TLE13_bam_RogB-FLAG_rep1_peak_121
CP001340.1	3795369	3795592	224	3795440	271.64	7.54366	1.41443	5.74578	TLE13_bam_RogB-FLAG_rep1_peak_240
CP001340.1	484447	484679	233	484532	272.31	7.46804	1.40879	5.67362	TLE13_bam_RogB-FLAG_rep1_peak_20
CP001340.1	3793725	3793954	230	3793807	270.31	7.38828	1.40754	5.59594	TLE13_bam_RogB-FLAG_rep1_peak_237
CP001340.1	1187642	1188112	471	1187804	269.65	7.23445	1.4041	5.44862	TLE13_bam_RogB-FLAG_rep1_peak_82
CP001340.1	3792666	3792893	228	3792750	268.32	7.08216	1.39721	5.30238	TLE13_bam_RogB-FLAG_rep1_peak_235
CP001340.1	2521057	2521426	370	2521370	267.66	6.93144	1.39376	5.15907	TLE13_bam_RogB-FLAG_rep1_peak_152
CP001340.1	2865128	2865509	382	2865363	267.66	6.93144	1.39376	5.15907	TLE13_bam_RogB-FLAG_rep1_peak_173
CP001340.1	3355798	3356121	324	3355896	292.9	7.43261	1.39287	5.63914	TLE13_bam_RogB-FLAG_rep1_peak_207
CP001340.1	1534719	1534963	245	1534823	334.07	8.38644	1.39034	6.56054	TLE13_bam_RogB-FLAG_rep1_peak_107
CP001340.1	2863718	2863918	201	2863844	266.99	6.78227	1.39032	5.01609	TLE13_bam_RogB-FLAG_rep1_peak_171
CP001340.1	3547263	3547602	340	3547478	282.27	7.05361	1.38369	5.27714	TLE13_bam_RogB-FLAG_rep1_peak_226
CP001340.1	4035920	4036126	207	4036040	265	6.63466	1.37998	4.87613	TLE13_bam_RogB-FLAG_rep1_peak_250
CP001340.1	1493174	1493389	216	1493329	264.34	6.48863	1.37653	4.73806	TLE13_bam_RogB-FLAG_rep1_peak_101
CP001340.1	2960585	2960834	250	2960737	306.84	7.23373	1.3743	5.44862	TLE13_bam_RogB-FLAG_rep1_peak_184
CP001340.1	1629419	1629827	409	1629731	291.57	6.84012	1.36969	5.07205	TLE13_bam_RogB-FLAG_rep1_peak_117
CP001340.1	2688830	2689040	211	2688945	282.27	6.174	1.3489	4.44025	TLE13_bam_RogB-FLAG_rep1_peak_157
CP001340.1	2772859	2773182	324	2772914	274.96	5.91142	1.34747	4.19144	TLE13_bam_RogB-FLAG_rep1_peak_161
CP001340.1	1646248	1646468	221	1646328	257.69	5.51074	1.34208	3.81083	TLE13_bam_RogB-FLAG_rep1_peak_119
CP001340.1	3794066	3794274	209	3794159	254.37	5.11565	1.32485	3.43939	TLE13_bam_RogB-FLAG_rep1_peak_238
CP001340.1	1112849	1113121	273	1112865	272.31	4.22126	1.27119	2.60548	TLE13_bam_RogB-FLAG_rep1_peak_71
CP001340.1	1574227	1574706	480	1574656	326.77	3.99825	1.23686	2.39999	TLE13_bam_RogB-FLAG_rep1_peak_113

### Sheet: MACS2 peaks experiment 2
chr	start	end	length	abs_summit	pileup	minuslog(10) p-value	fold_enrichment	minuslog(10) q-value	name
CP001340.1	1145136	1145642	507	1145352	3192	2267.56	12.8335	2262.07	TLE14_bam_RogB-FLAG_rep2_peak_71
CP001340.1	673687	674299	613	673980	2526	1666.56	11.2913	1662.04	TLE14_bam_RogB-FLAG_rep2_peak_34
CP001340.1	622493	623128	636	622883	2434	1506.2	10.1791	1501.9	TLE14_bam_RogB-FLAG_rep2_peak_29
CP001340.1	2397011	2397433	423	2397207	2343	1444.76	10.1201	1440.57	TLE14_bam_RogB-FLAG_rep2_peak_129
CP001340.1	2676309	2676773	465	2676526	2579	1557.08	9.79972	1552.69	TLE14_bam_RogB-FLAG_rep2_peak_137
CP001340.1	2256241	2256943	703	2256437	2070	1204.62	9.25378	1200.78	TLE14_bam_RogB-FLAG_rep2_peak_122
CP001340.1	2861982	2862506	525	2862230	2114	1227.54	9.22502	1223.66	TLE14_bam_RogB-FLAG_rep2_peak_151
CP001340.1	3624516	3624956	441	3624747	2318	1323.81	9.00636	1319.82	TLE14_bam_RogB-FLAG_rep2_peak_203
CP001340.1	451012	451414	403	451218	2047	1143.45	8.71282	1139.68	TLE14_bam_RogB-FLAG_rep2_peak_16
CP001340.1	1041872	1042270	399	1042078	1848	962.37	7.88928	958.802	TLE14_bam_RogB-FLAG_rep2_peak_61
CP001340.1	3426911	3427316	406	3427112	1871	973.313	7.87858	969.732	TLE14_bam_RogB-FLAG_rep2_peak_187
CP001340.1	3876726	3877120	395	3876924	1701	862.486	7.60499	859.012	TLE14_bam_RogB-FLAG_rep2_peak_217
CP001340.1	3994257	3994650	394	3994452	1690	852.786	7.55584	849.324	TLE14_bam_RogB-FLAG_rep2_peak_222
CP001340.1	3436935	3437361	427	3437165	1762	869.538	7.33938	866.058	TLE14_bam_RogB-FLAG_rep2_peak_190
CP001340.1	232533	232926	394	232719	1621	792.658	7.24753	789.271	TLE14_bam_RogB-FLAG_rep2_peak_7
CP001340.1	2984956	2985368	413	2985141	1728	840.671	7.20326	837.222	TLE14_bam_RogB-FLAG_rep2_peak_167
CP001340.1	3632853	3633241	389	3633045	1670	812.122	7.19756	808.71	TLE14_bam_RogB-FLAG_rep2_peak_204
CP001340.1	610930	611374	445	611141	1569	748.184	7.01518	744.86	TLE14_bam_RogB-FLAG_rep2_peak_26
CP001340.1	915034	915425	392	915228	1720	785.569	6.65118	782.193	TLE14_bam_RogB-FLAG_rep2_peak_56
CP001340.1	67978	68370	393	68177	1482	675.459	6.62644	672.227	TLE14_bam_RogB-FLAG_rep2_peak_4
CP001340.1	1544119	1544679	561	1544356	1462	633.859	6.23845	630.672	TLE14_bam_RogB-FLAG_rep2_peak_94
CP001340.1	3506070	3506866	797	3506673	1405	574.027	5.82293	570.9	TLE14_bam_RogB-FLAG_rep2_peak_197
CP001340.1	3544250	3544625	376	3544439	1292	493.34	5.40148	490.288	TLE14_bam_RogB-FLAG_rep2_peak_200
CP001340.1	774135	774566	432	774354	1199	448.92	5.28618	445.908	TLE14_bam_RogB-FLAG_rep2_peak_48
CP001340.1	2127307	2127674	368	2127485	1175	437.524	5.25468	434.524	TLE14_bam_RogB-FLAG_rep2_peak_114
CP001340.1	652614	653112	499	652916	1173	425.992	5.11944	423.005	TLE14_bam_RogB-FLAG_rep2_peak_33
CP001340.1	1644101	1644449	349	1644276	1152	416.364	5.09334	413.388	TLE14_bam_RogB-FLAG_rep2_peak_101
CP001340.1	1128576	1128906	331	1128726	1193	423.568	5.00303	420.583	TLE14_bam_RogB-FLAG_rep2_peak_69
CP001340.1	2973849	2974224	376	2974018	1086	361.223	4.68573	358.309	TLE14_bam_RogB-FLAG_rep2_peak_164
CP001340.1	1524228	1524583	356	1524403	1091	357.932	4.62435	355.023	TLE14_bam_RogB-FLAG_rep2_peak_92
CP001340.1	2890816	2891235	420	2891048	1109	346.926	4.42246	344.029	TLE14_bam_RogB-FLAG_rep2_peak_158
CP001340.1	2888970	2889353	384	2889171	1086	326.172	4.26052	323.298	TLE14_bam_RogB-FLAG_rep2_peak_157
CP001340.1	3258459	3258840	382	3258648	976	285.92	4.16286	283.093	TLE14_bam_RogB-FLAG_rep2_peak_179
CP001340.1	442807	443187	381	442976	917	261.121	4.05848	258.323	TLE14_bam_RogB-FLAG_rep2_peak_14
CP001340.1	3103766	3104125	360	3103949	985	267.454	3.90059	264.649	TLE14_bam_RogB-FLAG_rep2_peak_173
CP001340.1	1375690	1376042	353	1375864	883	238.415	3.87809	235.648	TLE14_bam_RogB-FLAG_rep2_peak_87
CP001340.1	2940095	2940548	454	2940277	922	248.31	3.87161	245.531	TLE14_bam_RogB-FLAG_rep2_peak_161
CP001340.1	2793586	2793932	347	2793762	882	235.925	3.84805	233.161	TLE14_bam_RogB-FLAG_rep2_peak_147
CP001340.1	1224271	1224651	381	1224459	874	221.806	3.68705	219.063	TLE14_bam_RogB-FLAG_rep2_peak_81
CP001340.1	3413233	3413601	369	3413408	861	215.119	3.64115	212.385	TLE14_bam_RogB-FLAG_rep2_peak_185
CP001340.1	720111	720475	365	720289	871	216.228	3.62332	213.492	TLE14_bam_RogB-FLAG_rep2_peak_41
CP001340.1	2314820	2315202	383	2315006	781	185.26	3.49418	182.576	TLE14_bam_RogB-FLAG_rep2_peak_127
CP001340.1	2824916	2825275	360	2825099	901	208.74	3.43791	206.016	TLE14_bam_RogB-FLAG_rep2_peak_149
CP001340.1	3451967	3452321	355	3452136	841	190.14	3.37391	187.447	TLE14_bam_RogB-FLAG_rep2_peak_192
CP001340.1	3428089	3428658	570	3428412	792	173.609	3.2968	170.944	TLE14_bam_RogB-FLAG_rep2_peak_188
CP001340.1	3469195	3469681	487	3469503	816	175.469	3.25298	172.801	TLE14_bam_RogB-FLAG_rep2_peak_193
CP001340.1	1189589	1189985	397	1189775	730	156.729	3.24525	154.097	TLE14_bam_RogB-FLAG_rep2_peak_77
CP001340.1	20615	20973	359	20786	723	154.561	3.23503	151.932	TLE14_bam_RogB-FLAG_rep2_peak_1
CP001340.1	626451	626837	387	626630	786	166.818	3.2217	164.166	TLE14_bam_RogB-FLAG_rep2_peak_30
CP001340.1	1112142	1112680	539	1112490	862	181.888	3.21177	179.21	TLE14_bam_RogB-FLAG_rep2_peak_67
CP001340.1	875435	875765	331	875625	712	145.977	3.14162	143.366	TLE14_bam_RogB-FLAG_rep2_peak_55
CP001340.1	2922989	2923338	350	2923169	773	152.206	3.05974	149.582	TLE14_bam_RogB-FLAG_rep2_peak_159
CP001340.1	1175665	1176355	691	1176159	744	145.876	3.04977	143.265	TLE14_bam_RogB-FLAG_rep2_peak_75
CP001340.1	2538373	2538783	411	2538565	698	136.142	3.03686	133.555	TLE14_bam_RogB-FLAG_rep2_peak_135
CP001340.1	546110	546442	333	546280	664	124.743	2.96128	122.183	TLE14_bam_RogB-FLAG_rep2_peak_24
CP001340.1	2612234	2612691	458	2612507	768	140.849	2.92092	138.25	TLE14_bam_RogB-FLAG_rep2_peak_136
CP001340.1	634766	635124	359	634945	746	136.635	2.91754	134.047	TLE14_bam_RogB-FLAG_rep2_peak_31
CP001340.1	801551	801880	330	801700	664	119.794	2.88574	117.247	TLE14_bam_RogB-FLAG_rep2_peak_50
CP001340.1	3205459	3205771	313	3205614	627	108.26	2.80607	105.747	TLE14_bam_RogB-FLAG_rep2_peak_177
CP001340.1	3955909	3956262	354	3956079	685	116.077	2.7774	113.541	TLE14_bam_RogB-FLAG_rep2_peak_218
CP001340.1	3992201	3992513	313	3992352	617	103.787	2.76139	101.288	TLE14_bam_RogB-FLAG_rep2_peak_221
CP001340.1	1888380	1888690	311	1888525	616	103.343	2.75692	100.846	TLE14_bam_RogB-FLAG_rep2_peak_106
CP001340.1	2812670	2813051	382	2812844	696	115.382	2.74162	112.848	TLE14_bam_RogB-FLAG_rep2_peak_148
CP001340.1	817078	817413	336	817230	652	108.19	2.74094	105.678	TLE14_bam_RogB-FLAG_rep2_peak_51
CP001340.1	3483664	3484035	372	3483816	728	119.145	2.72223	116.599	TLE14_bam_RogB-FLAG_rep2_peak_196
CP001340.1	3762371	3762674	304	3762523	594	93.7667	2.65862	91.3019	TLE14_bam_RogB-FLAG_rep2_peak_209
CP001340.1	3256084	3256450	367	3256255	646	101.111	2.64859	98.6213	TLE14_bam_RogB-FLAG_rep2_peak_178
CP001340.1	3103334	3103680	347	3103508	610	93.2456	2.61124	90.7824	TLE14_bam_RogB-FLAG_rep2_peak_172
CP001340.1	3264169	3264521	353	3264337	714	108.544	2.60829	106.031	TLE14_bam_RogB-FLAG_rep2_peak_180
CP001340.1	3756858	3757186	329	3757011	579	87.4383	2.59159	84.9933	TLE14_bam_RogB-FLAG_rep2_peak_208
CP001340.1	4004031	4004359	329	4004192	577	86.6071	2.58266	84.1649	TLE14_bam_RogB-FLAG_rep2_peak_223
CP001340.1	2692575	2692920	346	2692739	635	94.5825	2.57496	92.1145	TLE14_bam_RogB-FLAG_rep2_peak_139
CP001340.1	174996	175338	343	175176	573	84.9536	2.56479	82.5165	TLE14_bam_RogB-FLAG_rep2_peak_5
CP001340.1	1051237	1051586	350	1051402	662	97.0203	2.55338	94.5445	TLE14_bam_RogB-FLAG_rep2_peak_62
CP001340.1	3099357	3099679	323	3099503	585	85.0687	2.53834	82.6312	TLE14_bam_RogB-FLAG_rep2_peak_171
CP001340.1	1386608	1386964	357	1386769	790	113.176	2.52704	110.649	TLE14_bam_RogB-FLAG_rep2_peak_88
CP001340.1	2195264	2195608	345	2195440	549	75.2894	2.45755	72.8858	TLE14_bam_RogB-FLAG_rep2_peak_119
CP001340.1	2847901	2848228	328	2848049	589	80.2476	2.45156	77.8275	TLE14_bam_RogB-FLAG_rep2_peak_150
CP001340.1	3433911	3434199	289	3434057	585	76.995	2.40779	74.5857	TLE14_bam_RogB-FLAG_rep2_peak_189
CP001340.1	1061234	1061585	352	1061389	562	73.8922	2.40517	71.4936	TLE14_bam_RogB-FLAG_rep2_peak_65
CP001340.1	3388830	3389116	287	3388977	571	74.8962	2.40277	72.4941	TLE14_bam_RogB-FLAG_rep2_peak_184
CP001340.1	4034076	4035729	1654	4034349	532	68.7169	2.38159	66.338	TLE14_bam_RogB-FLAG_rep2_peak_226
CP001340.1	3450667	3451001	335	3450825	685	87.5508	2.37703	85.1057	TLE14_bam_RogB-FLAG_rep2_peak_191
CP001340.1	681463	682206	744	681644	540	67.7539	2.34765	65.379	TLE14_bam_RogB-FLAG_rep2_peak_35
CP001340.1	2473283	2473598	316	2473431	522	64.9597	2.3369	62.5952	TLE14_bam_RogB-FLAG_rep2_peak_130
CP001340.1	1588284	1588629	346	1588464	520	64.2181	2.32797	61.8564	TLE14_bam_RogB-FLAG_rep2_peak_98
CP001340.1	613085	613386	302	613240	526	63.7878	2.30772	61.4287	TLE14_bam_RogB-FLAG_rep2_peak_27
CP001340.1	1616522	1616833	312	1616680	529	64.056	2.30625	61.6954	TLE14_bam_RogB-FLAG_rep2_peak_99
CP001340.1	1157073	1157410	338	1157263	568	66.6354	2.27373	64.2645	TLE14_bam_RogB-FLAG_rep2_peak_73
CP001340.1	3418467	3418753	287	3418593	540	63.3893	2.27272	61.0322	TLE14_bam_RogB-FLAG_rep2_peak_186
CP001340.1	2702034	2702371	338	2702195	538	61.6261	2.2464	59.2774	TLE14_bam_RogB-FLAG_rep2_peak_140
CP001340.1	773501	773855	355	773668	496	55.5818	2.22073	53.2633	TLE14_bam_RogB-FLAG_rep2_peak_47
CP001340.1	2012904	2013183	280	2013030	489	53.1562	2.18945	50.8493	TLE14_bam_RogB-FLAG_rep2_peak_112
CP001340.1	772720	773031	312	772907	493	53.5635	2.18923	51.2547	TLE14_bam_RogB-FLAG_rep2_peak_46
CP001340.1	2952482	2952787	306	2952637	558	60.1996	2.18636	57.8572	TLE14_bam_RogB-FLAG_rep2_peak_162
CP001340.1	854173	854478	306	854323	565	60.0607	2.17225	57.7195	TLE14_bam_RogB-FLAG_rep2_peak_54
CP001340.1	35367	35677	311	35539	484	51.45	2.16711	49.1521	TLE14_bam_RogB-FLAG_rep2_peak_3
CP001340.1	3976239	3976564	326	3976391	480	50.101	2.14924	47.8095	TLE14_bam_RogB-FLAG_rep2_peak_219
CP001340.1	242627	242900	274	242754	481	49.8686	2.14292	47.5783	TLE14_bam_RogB-FLAG_rep2_peak_9
CP001340.1	2007103	2007374	272	2007245	472	47.4463	2.11349	45.1684	TLE14_bam_RogB-FLAG_rep2_peak_111
CP001340.1	1968416	1968748	333	1968552	468	46.1408	2.09562	43.8699	TLE14_bam_RogB-FLAG_rep2_peak_108
CP001340.1	436398	436690	293	436522	478	46.4946	2.08433	44.222	TLE14_bam_RogB-FLAG_rep2_peak_13
CP001340.1	2864457	2864895	439	2864630	460	43.574	2.05987	41.3175	TLE14_bam_RogB-FLAG_rep2_peak_153
CP001340.1	938716	939148	433	938905	526	47.2481	2.01976	44.9714	TLE14_bam_RogB-FLAG_rep2_peak_57
CP001340.1	1406920	1407196	277	1407045	512	45.1278	2.00361	42.8625	TLE14_bam_RogB-FLAG_rep2_peak_89
CP001340.1	1984356	1984623	268	1984490	445	38.9236	1.99285	36.6938	TLE14_bam_RogB-FLAG_rep2_peak_110
CP001340.1	2181732	2182042	311	2181871	443	38.3198	1.98391	36.0937	TLE14_bam_RogB-FLAG_rep2_peak_116
CP001340.1	234988	235251	264	235132	442	38.0194	1.97944	35.7952	TLE14_bam_RogB-FLAG_rep2_peak_8
CP001340.1	3056527	3056833	307	3056688	451	37.886	1.9619	35.6631	TLE14_bam_RogB-FLAG_rep2_peak_169
CP001340.1	3476298	3476565	268	3476430	461	38.2825	1.95391	36.0572	TLE14_bam_RogB-FLAG_rep2_peak_194
CP001340.1	616652	616966	315	616811	479	39.5309	1.95051	37.2979	TLE14_bam_RogB-FLAG_rep2_peak_28
CP001340.1	2529620	2529870	251	2529753	442	36.4599	1.94745	34.2472	TLE14_bam_RogB-FLAG_rep2_peak_134
CP001340.1	641794	642104	311	641958	486	39.8453	1.94606	37.6104	TLE14_bam_RogB-FLAG_rep2_peak_32
CP001340.1	2101485	2101767	283	2101633	432	35.0688	1.93476	32.8658	TLE14_bam_RogB-FLAG_rep2_peak_113
CP001340.1	3793263	3793562	300	3793398	431	34.7792	1.93029	32.5786	TLE14_bam_RogB-FLAG_rep2_peak_211
CP001340.1	333132	333525	394	333390	448	35.8971	1.92649	33.6888	TLE14_bam_RogB-FLAG_rep2_peak_10
CP001340.1	3118605	3118904	300	3118751	474	37.707	1.92312	35.4857	TLE14_bam_RogB-FLAG_rep2_peak_174
CP001340.1	1131116	1131387	272	1131231	495	39.183	1.92093	36.9521	TLE14_bam_RogB-FLAG_rep2_peak_70
CP001340.1	771367	771726	360	771578	497	38.8066	1.91127	36.5779	TLE14_bam_RogB-FLAG_rep2_peak_44
CP001340.1	2781654	2781911	258	2781798	441	34.4067	1.90681	32.2095	TLE14_bam_RogB-FLAG_rep2_peak_145
CP001340.1	721771	722046	276	721883	454	34.9186	1.89774	32.7171	TLE14_bam_RogB-FLAG_rep2_peak_42
CP001340.1	2787924	2788177	254	2788043	462	34.7464	1.88281	32.5466	TLE14_bam_RogB-FLAG_rep2_peak_146
CP001340.1	3794547	3794922	376	3794702	419	31.3822	1.87667	29.2087	TLE14_bam_RogB-FLAG_rep2_peak_213
CP001340.1	3728727	3729015	289	3728880	492	36.3425	1.87258	34.1304	TLE14_bam_RogB-FLAG_rep2_peak_205
CP001340.1	1969402	1969653	252	1969518	414	30.0101	1.85433	27.8473	TLE14_bam_RogB-FLAG_rep2_peak_109
CP001340.1	397862	398092	231	397964	437	31.2719	1.84775	29.0998	TLE14_bam_RogB-FLAG_rep2_peak_12
CP001340.1	3311403	3311674	272	3311543	435	31.0697	1.84635	28.8994	TLE14_bam_RogB-FLAG_rep2_peak_181
CP001340.1	953928	954291	364	954111	501	35.3775	1.84344	33.1725	TLE14_bam_RogB-FLAG_rep2_peak_58
CP001340.1	3314910	3315176	267	3315047	415	29.3329	1.83796	27.1752	TLE14_bam_RogB-FLAG_rep2_peak_182
CP001340.1	1147809	1148095	287	1147967	420	28.9084	1.82148	26.7542	TLE14_bam_RogB-FLAG_rep2_peak_72
CP001340.1	1183846	1184120	275	1183984	441	29.5628	1.80672	27.4034	TLE14_bam_RogB-FLAG_rep2_peak_76
CP001340.1	2710170	2710593	424	2710282	428	28.3739	1.79893	26.2243	TLE14_bam_RogB-FLAG_rep2_peak_141
CP001340.1	1587163	1587463	301	1587303	416	27.3061	1.79197	25.1656	TLE14_bam_RogB-FLAG_rep2_peak_97
CP001340.1	1058010	1058321	312	1058182	407	26.7384	1.79173	24.6031	TLE14_bam_RogB-FLAG_rep2_peak_64
CP001340.1	3986933	3987219	287	3987103	410	26.7762	1.78843	24.6407	TLE14_bam_RogB-FLAG_rep2_peak_220
CP001340.1	3333688	3333958	271	3333834	435	28.1058	1.78404	25.9584	TLE14_bam_RogB-FLAG_rep2_peak_183
CP001340.1	3797499	3797824	326	3797638	399	25.2282	1.7684	23.1088	TLE14_bam_RogB-FLAG_rep2_peak_216
CP001340.1	2936456	2936807	352	2936642	458	28.6971	1.76773	26.5442	TLE14_bam_RogB-FLAG_rep2_peak_160
CP001340.1	29323	29602	280	29451	394	24.7838	1.76497	22.6687	TLE14_bam_RogB-FLAG_rep2_peak_2
CP001340.1	588770	589022	253	588900	403	25.2091	1.76255	23.09	TLE14_bam_RogB-FLAG_rep2_peak_25
CP001340.1	745063	745320	258	745198	425	25.9404	1.75038	23.8134	TLE14_bam_RogB-FLAG_rep2_peak_43
CP001340.1	2253172	2253584	413	2253308	399	24.3194	1.74744	22.2087	TLE14_bam_RogB-FLAG_rep2_peak_121
CP001340.1	844106	844444	339	844274	429	26.0286	1.74733	23.9007	TLE14_bam_RogB-FLAG_rep2_peak_53
CP001340.1	2863262	2863528	267	2863381	390	23.4319	1.73862	21.3314	TLE14_bam_RogB-FLAG_rep2_peak_152
CP001340.1	1551644	1551916	273	1551788	434	25.7706	1.73575	23.6455	TLE14_bam_RogB-FLAG_rep2_peak_95
CP001340.1	686688	686914	227	686805	429	25.4369	1.73458	23.3153	TLE14_bam_RogB-FLAG_rep2_peak_37
CP001340.1	4037305	4037969	665	4037681	387	23.0563	1.73369	20.9599	TLE14_bam_RogB-FLAG_rep2_peak_227
CP001340.1	1197592	1197834	243	1197718	445	26.2116	1.73214	24.0814	TLE14_bam_RogB-FLAG_rep2_peak_78
CP001340.1	3592455	3592716	262	3592553	395	23.3839	1.73092	21.2839	TLE14_bam_RogB-FLAG_rep2_peak_201
CP001340.1	3073927	3074219	293	3074106	446	25.756	1.72151	23.6309	TLE14_bam_RogB-FLAG_rep2_peak_170
CP001340.1	2288226	2288491	266	2288368	384	22.3324	1.72028	20.2444	TLE14_bam_RogB-FLAG_rep2_peak_126
CP001340.1	2866547	2867837	1291	2867546	382	21.8554	1.71135	19.7733	TLE14_bam_RogB-FLAG_rep2_peak_154
CP001340.1	1097613	1097871	259	1097719	408	23.0025	1.70588	20.9076	TLE14_bam_RogB-FLAG_rep2_peak_66
CP001340.1	3540448	3540729	282	3540607	422	23.4809	1.70014	21.3799	TLE14_bam_RogB-FLAG_rep2_peak_199
CP001340.1	2177683	2178026	344	2177838	455	24.7734	1.69137	22.6588	TLE14_bam_RogB-FLAG_rep2_peak_115
CP001340.1	220500	220723	224	220611	406	21.98	1.68483	19.8969	TLE14_bam_RogB-FLAG_rep2_peak_6
CP001340.1	2991011	2991320	310	2991177	409	21.8504	1.6784	19.7693	TLE14_bam_RogB-FLAG_rep2_peak_168
CP001340.1	371041	371365	325	371185	388	20.7935	1.67817	18.7254	TLE14_bam_RogB-FLAG_rep2_peak_11
CP001340.1	1122719	1122944	226	1122809	402	21.4223	1.67656	19.3453	TLE14_bam_RogB-FLAG_rep2_peak_68
CP001340.1	1161886	1162125	240	1161985	446	23.5259	1.67484	21.4245	TLE14_bam_RogB-FLAG_rep2_peak_74
CP001340.1	1856231	1856463	233	1856359	373	19.7647	1.67113	17.71	TLE14_bam_RogB-FLAG_rep2_peak_105
CP001340.1	4042481	4042687	207	4042579	373	19.7647	1.67113	17.71	TLE14_bam_RogB-FLAG_rep2_peak_228
CP001340.1	1006941	1007205	265	1007061	422	22.1115	1.66979	20.0263	TLE14_bam_RogB-FLAG_rep2_peak_60
CP001340.1	708053	708375	323	708187	386	20.2416	1.6672	18.1799	TLE14_bam_RogB-FLAG_rep2_peak_39
CP001340.1	2273253	2273524	272	2273411	372	19.538	1.66666	17.4865	TLE14_bam_RogB-FLAG_rep2_peak_125
CP001340.1	2486146	2486420	275	2486316	379	19.2446	1.65094	17.1975	TLE14_bam_RogB-FLAG_rep2_peak_133
CP001340.1	2957275	2957478	204	2957371	409	20.4715	1.6467	18.4069	TLE14_bam_RogB-FLAG_rep2_peak_163
CP001340.1	2185097	2185345	249	2185208	400	19.8347	1.64155	17.7792	TLE14_bam_RogB-FLAG_rep2_peak_118
CP001340.1	709734	709991	258	709855	401	19.8483	1.64079	17.7926	TLE14_bam_RogB-FLAG_rep2_peak_40
CP001340.1	707533	707759	227	707657	381	18.7551	1.63648	16.7146	TLE14_bam_RogB-FLAG_rep2_peak_38
CP001340.1	2473724	2473959	236	2473846	370	18.1438	1.63366	16.1127	TLE14_bam_RogB-FLAG_rep2_peak_131
CP001340.1	1491783	1492342	560	1491931	373	17.5355	1.61472	15.5136	TLE14_bam_RogB-FLAG_rep2_peak_91
CP001340.1	2382453	2382681	229	2382543	365	16.8266	1.60525	14.8147	TLE14_bam_RogB-FLAG_rep2_peak_128
CP001340.1	1473169	1473400	232	1473305	415	18.8077	1.60212	16.7667	TLE14_bam_RogB-FLAG_rep2_peak_90
CP001340.1	3603093	3603300	208	3603177	380	17.0599	1.59511	15.0448	TLE14_bam_RogB-FLAG_rep2_peak_202
CP001340.1	1216914	1217152	239	1217032	379	16.5843	1.58409	14.5762	TLE14_bam_RogB-FLAG_rep2_peak_80
CP001340.1	683201	683440	240	683280	389	16.5492	1.57323	14.5414	TLE14_bam_RogB-FLAG_rep2_peak_36
CP001340.1	1830073	1830344	272	1830254	350	14.848	1.56836	12.866	TLE14_bam_RogB-FLAG_rep2_peak_103
CP001340.1	1213639	1213872	234	1213759	384	16.0985	1.56677	14.0969	TLE14_bam_RogB-FLAG_rep2_peak_79
CP001340.1	2881501	2881756	256	2881670	376	15.3741	1.55598	13.3845	TLE14_bam_RogB-FLAG_rep2_peak_156
CP001340.1	772041	772319	279	772185	366	14.9319	1.55415	12.9489	TLE14_bam_RogB-FLAG_rep2_peak_45
CP001340.1	2271180	2271400	221	2271251	346	14.0575	1.55049	12.0888	TLE14_bam_RogB-FLAG_rep2_peak_124
CP001340.1	1057005	1057271	267	1057175	356	14.3698	1.54894	12.3962	TLE14_bam_RogB-FLAG_rep2_peak_63
CP001340.1	2257497	2257696	200	2257574	345	13.8629	1.54602	11.8975	TLE14_bam_RogB-FLAG_rep2_peak_123
CP001340.1	2182601	2182904	304	2182781	353	14.0831	1.54405	12.1141	TLE14_bam_RogB-FLAG_rep2_peak_117
CP001340.1	794759	794991	233	794859	410	15.7592	1.53476	13.7635	TLE14_bam_RogB-FLAG_rep2_peak_49
CP001340.1	1564922	1565250	329	1565031	360	13.9915	1.53462	12.0245	TLE14_bam_RogB-FLAG_rep2_peak_96
CP001340.1	1646717	1646930	214	1646842	372	14.2103	1.5292	12.2395	TLE14_bam_RogB-FLAG_rep2_peak_102
CP001340.1	445149	445348	200	445273	368	14.0092	1.52752	12.042	TLE14_bam_RogB-FLAG_rep2_peak_15
CP001340.1	1529288	1529497	210	1529417	419	15.7527	1.52711	13.7572	TLE14_bam_RogB-FLAG_rep2_peak_93
CP001340.1	2687459	2687776	318	2687588	347	13.0289	1.52027	11.0794	TLE14_bam_RogB-FLAG_rep2_peak_138
CP001340.1	1835880	1836086	207	1835975	336	12.1675	1.50581	10.2343	TLE14_bam_RogB-FLAG_rep2_peak_104
CP001340.1	458501	458756	256	458589	349	12.1657	1.4936	10.2336	TLE14_bam_RogB-FLAG_rep2_peak_18
CP001340.1	1895211	1895474	264	1895295	339	11.7325	1.49003	9.80849	TLE14_bam_RogB-FLAG_rep2_peak_107
CP001340.1	457983	458200	218	458055	342	11.6727	1.48552	9.74948	TLE14_bam_RogB-FLAG_rep2_peak_17
CP001340.1	480406	480808	403	480687	331	11.2695	1.48346	9.35448	TLE14_bam_RogB-FLAG_rep2_peak_19
CP001340.1	1629499	1629755	257	1629696	342	11.3611	1.47627	9.44466	TLE14_bam_RogB-FLAG_rep2_peak_100
CP001340.1	1236753	1236999	247	1236856	373	12.0917	1.47111	10.1608	TLE14_bam_RogB-FLAG_rep2_peak_82
CP001340.1	3483295	3483513	219	3483350	358	11.557	1.46832	9.63614	TLE14_bam_RogB-FLAG_rep2_peak_195
CP001340.1	1338012	1338212	201	1338106	365	11.4793	1.46043	9.55982	TLE14_bam_RogB-FLAG_rep2_peak_86
CP001340.1	1258919	1259154	236	1259030	377	11.7954	1.45984	9.8705	TLE14_bam_RogB-FLAG_rep2_peak_84
CP001340.1	975791	976001	211	975896	410	12.5715	1.45608	10.6302	TLE14_bam_RogB-FLAG_rep2_peak_59
CP001340.1	2980878	2981098	221	2981035	404	12.3034	1.45345	10.3681	TLE14_bam_RogB-FLAG_rep2_peak_166
CP001340.1	1248748	1248963	216	1248871	361	10.9929	1.4497	9.08389	TLE14_bam_RogB-FLAG_rep2_peak_83
CP001340.1	833481	833700	220	833582	396	11.8861	1.44824	9.95909	TLE14_bam_RogB-FLAG_rep2_peak_52
CP001340.1	3730999	3731209	211	3731078	350	10.2645	1.43687	8.37147	TLE14_bam_RogB-FLAG_rep2_peak_206
CP001340.1	4033148	4033400	253	4033322	320	9.40704	1.43431	7.53489	TLE14_bam_RogB-FLAG_rep2_peak_224
CP001340.1	484449	484682	234	484520	319	9.24554	1.42985	7.37797	TLE14_bam_RogB-FLAG_rep2_peak_21
CP001340.1	2739164	2739426	263	2739272	340	9.49976	1.42119	7.62579	TLE14_bam_RogB-FLAG_rep2_peak_143
CP001340.1	3527660	3528145	486	3527753	434	11.3523	1.41008	9.43595	TLE14_bam_RogB-FLAG_rep2_peak_198
CP001340.1	2479153	2479357	205	2479276	337	8.899	1.40445	7.0412	TLE14_bam_RogB-FLAG_rep2_peak_132
CP001340.1	3794131	3794342	212	3794283	315	8.33888	1.40265	6.49705	TLE14_bam_RogB-FLAG_rep2_peak_212
CP001340.1	3795088	3795309	222	3795191	312	8.1522	1.39857	6.31554	TLE14_bam_RogB-FLAG_rep2_peak_214
CP001340.1	3796814	3797118	305	3796978	311	8.00135	1.3941	6.16945	TLE14_bam_RogB-FLAG_rep2_peak_215
CP001340.1	481356	481791	436	481750	310	7.85186	1.38963	6.02459	TLE14_bam_RogB-FLAG_rep2_peak_20
CP001340.1	2977057	2977261	205	2977198	311	7.63506	1.38123	5.81536	TLE14_bam_RogB-FLAG_rep2_peak_165
CP001340.1	2868118	2868406	289	2868231	308	7.55691	1.38069	5.73924	TLE14_bam_RogB-FLAG_rep2_peak_155
CP001340.1	3165363	3165602	240	3165457	369	8.7119	1.377	6.85935	TLE14_bam_RogB-FLAG_rep2_peak_176
CP001340.1	3132681	3132906	226	3132812	472	9.60822	1.34758	7.73109	TLE14_bam_RogB-FLAG_rep2_peak_175
CP001340.1	485482	485852	371	485732	300	6.43173	1.34495	4.65755	TLE14_bam_RogB-FLAG_rep2_peak_22
CP001340.1	1259480	1259706	227	1259635	331	6.96543	1.34416	5.17024	TLE14_bam_RogB-FLAG_rep2_peak_85
CP001340.1	2772891	2773211	321	2772928	343	6.88276	1.33413	5.08998	TLE14_bam_RogB-FLAG_rep2_peak_144
CP001340.1	4033614	4033836	223	4033744	297	6.03256	1.33154	4.27582	TLE14_bam_RogB-FLAG_rep2_peak_225
CP001340.1	2238079	2238396	318	2238091	341	6.09955	1.30802	4.3403	TLE14_bam_RogB-FLAG_rep2_peak_120
CP001340.1	3744952	3745174	223	3744981	321	5.68572	1.30368	3.94555	TLE14_bam_RogB-FLAG_rep2_peak_207
CP001340.1	3763922	3764146	225	3763957	346	5.70588	1.29141	3.96493	TLE14_bam_RogB-FLAG_rep2_peak_210
CP001340.1	539957	540184	228	540053	362	5.65043	1.28192	3.91192	TLE14_bam_RogB-FLAG_rep2_peak_23
CP001340.1	2732698	2732959	262	2732869	339	4.69655	1.25689	3.0106	TLE14_bam_RogB-FLAG_rep2_peak_142
