## Supplementary tables, movies, materials and methods for "A bacterial CARD-NLR immune system controls the release of gene transfer agents": Table S4.xlsx

### Sheet: MACS2 peaks experiment 1
chr	start	end	length	abs_summit	pileup	minuslog(10) p-value	fold_enrichment	minuslog(10) q-value	name
CP001340.1	1145134	1145609	476	1145352	3303	2344.88	12.8212	2338.97	TLE17_bam_peak_96
CP001340.1	2676210	2676768	559	2676526	2923	1864.36	10.6937	1859.78	TLE17_bam_peak_243
CP001340.1	2397009	2397630	622	2397207	2507	1517.23	9.83419	1512.98	TLE17_bam_peak_216
CP001340.1	622584	623107	524	622882	2669	1540.32	9.15487	1536.04	TLE17_bam_peak_29
CP001340.1	2861969	2862752	784	2862225	2295	1310.39	9.00291	1306.41	TLE17_bam_peak_278
CP001340.1	673744	674206	463	673981	2268	1258.33	8.63399	1254.4	TLE17_bam_peak_34
CP001340.1	2256233	2256935	703	2256435	2028	1062.1	7.95597	1058.39	TLE17_bam_peak_203
CP001340.1	3624338	3624946	609	3624747	2370	1225.61	7.82742	1221.72	TLE17_bam_peak_355
CP001340.1	1041715	1042486	772	1042074	1959	1000.34	7.68541	996.705	TLE17_bam_peak_75
CP001340.1	2984967	2985366	400	2985141	1775	840.912	6.96392	837.456	TLE17_bam_peak_309
CP001340.1	450998	451410	413	451210	2250	1060.68	6.93105	1056.97	TLE17_bam_peak_17
CP001340.1	3426918	3427305	388	3427113	2018	949.193	6.90704	945.622	TLE17_bam_peak_337
CP001340.1	232535	232906	372	232719	1850	855.752	6.76012	852.279	TLE17_bam_peak_7
CP001340.1	3994270	3994648	379	3994452	1681	760.14	6.56925	756.773	TLE17_bam_peak_371
CP001340.1	610925	611355	431	611142	1802	810.283	6.52757	806.863	TLE17_bam_peak_26
CP001340.1	3632846	3633240	395	3633047	1715	718.018	5.99651	714.692	TLE17_bam_peak_356
CP001340.1	3436966	3437348	383	3437165	1663	681.314	5.84865	678.029	TLE17_bam_peak_341
CP001340.1	1544155	1544744	590	1544357	1469	594.59	5.76406	591.401	TLE17_bam_peak_162
CP001340.1	3876744	3877133	390	3876924	1571	623.937	5.64657	620.717	TLE17_bam_peak_367
CP001340.1	915024	915430	407	915232	1651	652.338	5.61652	649.086	TLE17_bam_peak_62
CP001340.1	3506445	3506866	422	3506670	1500	557.77	5.25768	554.62	TLE17_bam_peak_349
CP001340.1	2127306	2127682	377	2127489	1320	484.35	5.17981	481.272	TLE17_bam_peak_191
CP001340.1	67994	68362	369	68177	1328	481.299	5.11415	478.225	TLE17_bam_peak_3
CP001340.1	1216802	1217227	426	1217011	1213	403.151	4.68685	400.156	TLE17_bam_peak_118
CP001340.1	3544252	3544625	374	3544439	1370	454.647	4.68464	451.603	TLE17_bam_peak_353
CP001340.1	1128595	1128908	314	1128738	1190	394.107	4.67006	391.123	TLE17_bam_peak_91
CP001340.1	2888934	2889410	477	2889167	1129	336.949	4.23791	334.031	TLE17_bam_peak_287
CP001340.1	1644100	1644469	370	1644276	1079	321.909	4.23482	319.008	TLE17_bam_peak_172
CP001340.1	3103337	3104148	812	3103951	1240	353.153	4.07023	350.214	TLE17_bam_peak_319
CP001340.1	774160	774532	373	774351	1345	365.662	3.91489	362.709	TLE17_bam_peak_49
CP001340.1	2824844	2825284	441	2825101	1026	271.791	3.82313	268.953	TLE17_bam_peak_272
CP001340.1	1111816	1113170	1355	1112490	978	257.892	3.8071	255.072	TLE17_bam_peak_89
CP001340.1	1524167	1524563	397	1524402	1166	301.83	3.75611	298.955	TLE17_bam_peak_155
CP001340.1	2940092	2940464	373	2940271	948	240.166	3.68498	237.371	TLE17_bam_peak_300
CP001340.1	1375680	1376054	375	1375877	920	227.265	3.61136	224.488	TLE17_bam_peak_134
CP001340.1	2973869	2974284	416	2974023	915	224.472	3.59175	221.699	TLE17_bam_peak_306
CP001340.1	2793591	2793926	336	2793763	905	218.922	3.55254	216.157	TLE17_bam_peak_265
CP001340.1	652639	653094	456	652904	1098	250.126	3.40127	247.316	TLE17_bam_peak_33
CP001340.1	1224135	1224653	519	1224466	894	204.148	3.40094	201.408	TLE17_bam_peak_120
CP001340.1	1386553	1387001	449	1386777	936	210.602	3.36567	207.851	TLE17_bam_peak_136
CP001340.1	720122	720471	350	720294	884	186.99	3.21813	184.281	TLE17_bam_peak_41
CP001340.1	3258482	3258815	334	3258651	959	193.416	3.11644	190.695	TLE17_bam_peak_327
CP001340.1	2612229	2612692	464	2612512	788	157.685	3.09377	155.03	TLE17_bam_peak_241
CP001340.1	3428108	3428662	555	3428411	875	173.389	3.07683	170.706	TLE17_bam_peak_338
CP001340.1	634766	635168	403	634946	843	165.944	3.06204	163.274	TLE17_bam_peak_31
CP001340.1	2890891	2891218	328	2891044	828	153.154	2.93927	150.507	TLE17_bam_peak_288
CP001340.1	626451	626818	368	626632	878	162.212	2.93881	159.547	TLE17_bam_peak_30
CP001340.1	2538269	2538853	585	2538580	747	137.953	2.933	135.338	TLE17_bam_peak_234
CP001340.1	3413263	3413568	306	3413410	809	145.387	2.88529	142.756	TLE17_bam_peak_335
CP001340.1	3469202	3469696	495	3469505	880	154.247	2.84317	151.598	TLE17_bam_peak_345
CP001340.1	2692542	2692979	438	2692751	723	126.851	2.8389	124.263	TLE17_bam_peak_246
CP001340.1	3256081	3256494	414	3256247	744	130.233	2.83576	127.637	TLE17_bam_peak_326
CP001340.1	1189624	1190182	559	1189772	716	123.678	2.81145	121.097	TLE17_bam_peak_109
CP001340.1	3451990	3452317	328	3452137	800	134.574	2.77006	131.968	TLE17_bam_peak_343
CP001340.1	2922939	2923331	393	2923169	887	147.629	2.75532	144.994	TLE17_bam_peak_294
CP001340.1	2314841	2315204	364	2315005	685	109.983	2.68989	107.436	TLE17_bam_peak_208
CP001340.1	1051249	1051585	337	1051408	736	113.004	2.62387	110.45	TLE17_bam_peak_77
CP001340.1	442810	443153	344	442978	734	111.114	2.60293	108.564	TLE17_bam_peak_15
CP001340.1	1406866	1407248	383	1407050	721	108.473	2.5934	105.93	TLE17_bam_peak_138
CP001340.1	801550	801876	327	801699	687	100.741	2.55533	98.2225	TLE17_bam_peak_52
CP001340.1	1888393	1888685	293	1888529	650	95.2519	2.55265	92.7522	TLE17_bam_peak_181
CP001340.1	3450550	3451006	457	3450824	737	106.918	2.54243	104.381	TLE17_bam_peak_342
CP001340.1	3205462	3205893	432	3205599	665	95.9865	2.53235	93.4841	TLE17_bam_peak_324
CP001340.1	2472660	2473594	935	2473438	643	92.4021	2.52521	89.9137	TLE17_bam_peak_223
CP001340.1	2952452	2952832	381	2952643	673	96.3485	2.52148	93.8444	TLE17_bam_peak_302
CP001340.1	2812657	2813021	365	2812844	703	100.528	2.52124	98.0111	TLE17_bam_peak_268
CP001340.1	2480713	2481323	611	2481061	689	97.6336	2.5083	95.1246	TLE17_bam_peak_226
CP001340.1	875429	875745	317	875597	630	87.1972	2.47423	84.7313	TLE17_bam_peak_61
CP001340.1	546100	546432	333	546270	654	90.3576	2.47308	87.8779	TLE17_bam_peak_24
CP001340.1	3264156	3264509	354	3264335	748	102.79	2.46998	100.265	TLE17_bam_peak_328
CP001340.1	945729	948160	2432	947926	688	91.9135	2.43147	89.4273	TLE17_bam_peak_65
CP001340.1	3756877	3757178	302	3757012	707	92.7647	2.40979	90.275	TLE17_bam_peak_360
CP001340.1	1176010	1176354	345	1176159	609	79.0351	2.39189	76.6059	TLE17_bam_peak_106
CP001340.1	1588247	1588651	405	1588459	609	79.0351	2.39189	76.6059	TLE17_bam_peak_170
CP001340.1	3099354	3099681	328	3099511	620	80.3598	2.3909	77.9245	TLE17_bam_peak_318
CP001340.1	4004072	4004362	291	4004209	599	75.2577	2.35268	72.8455	TLE17_bam_peak_372
CP001340.1	20657	20945	289	20800	734	91.2994	2.34691	88.8156	TLE17_bam_peak_1
CP001340.1	817084	817388	305	817240	639	79.223	2.33921	76.7933	TLE17_bam_peak_53
CP001340.1	2702062	2702409	348	2702198	593	73.0258	2.32915	70.6243	TLE17_bam_peak_250
CP001340.1	1061242	1061576	335	1061430	601	73.8701	2.3274	71.4648	TLE17_bam_peak_81
CP001340.1	1968387	1968720	334	1968542	584	69.7271	2.29386	67.3426	TLE17_bam_peak_183
CP001340.1	2847888	2848309	422	2848043	589	70.0299	2.2895	67.6443	TLE17_bam_peak_275
CP001340.1	3132011	3133049	1039	3132257	712	83.7096	2.2827	81.2582	TLE17_bam_peak_322
CP001340.1	3483296	3484016	721	3483838	748	87.3963	2.27721	84.93	TLE17_bam_peak_347
CP001340.1	3992198	3992502	305	3992357	575	64.8501	2.23231	62.4891	TLE17_bam_peak_370
CP001340.1	3955936	3956232	297	3956076	661	73.3321	2.21945	70.9294	TLE17_bam_peak_369
CP001340.1	1257715	1259171	1457	1257998	560	61.2259	2.19975	58.8806	TLE17_bam_peak_125
CP001340.1	3388828	3389113	286	3388971	633	68.543	2.19378	66.1647	TLE17_bam_peak_334
CP001340.1	174996	175326	331	175173	602	64.3062	2.17892	61.9479	TLE17_bam_peak_5
CP001340.1	2012897	2013216	320	2013065	548	57.1406	2.1527	54.8164	TLE17_bam_peak_189
CP001340.1	1984349	1984652	304	1984489	542	55.1402	2.12917	52.8276	TLE17_bam_peak_186
CP001340.1	2195297	2195599	303	2195434	531	51.5476	2.08604	49.2538	TLE17_bam_peak_197
CP001340.1	1157056	1157457	402	1157230	589	55.1676	2.05805	52.8548	TLE17_bam_peak_99
CP001340.1	2007104	2007374	271	2007247	519	47.7404	2.03899	45.4666	TLE17_bam_peak_187
CP001340.1	1551599	1551965	367	1551779	509	44.6589	1.99977	42.4033	TLE17_bam_peak_165
CP001340.1	794708	795085	378	794864	567	49.1119	1.99282	46.8306	TLE17_bam_peak_51
CP001340.1	3118604	3119423	820	3118729	525	45.4711	1.99049	43.2112	TLE17_bam_peak_320
CP001340.1	2101477	2101756	280	2101631	501	42.2545	1.96841	40.0142	TLE17_bam_peak_190
CP001340.1	1465186	1465804	619	1465508	498	41.367	1.95664	39.1325	TLE17_bam_peak_145
CP001340.1	1183808	1184139	332	1183977	502	41.5621	1.95441	39.3266	TLE17_bam_peak_107
CP001340.1	1616503	1616811	309	1616691	497	41.0729	1.95272	38.8403	TLE17_bam_peak_171
CP001340.1	436408	436652	245	436518	496	40.7026	1.94739	38.4734	TLE17_bam_peak_14
CP001340.1	613096	613363	268	613223	540	42.9352	1.92675	40.6909	TLE17_bam_peak_27
CP001340.1	3433905	3434187	283	3434059	586	44.6906	1.89945	42.4349	TLE17_bam_peak_340
CP001340.1	2699344	2699828	485	2699586	559	42.33	1.89325	40.0893	TLE17_bam_peak_248
CP001340.1	4034225	4034543	319	4034395	481	36.4861	1.88998	34.293	TLE17_bam_peak_373
CP001340.1	938216	939189	974	938887	506	38.0535	1.88562	35.847	TLE17_bam_peak_64
CP001340.1	3418505	3418733	229	3418619	533	39.7668	1.88173	37.5452	TLE17_bam_peak_336
CP001340.1	1529304	1529699	396	1529465	477	35.3749	1.8743	33.192	TLE17_bam_peak_157
CP001340.1	1158598	1159515	918	1159239	616	44.9842	1.87118	42.7267	TLE17_bam_peak_100
CP001340.1	2864547	2864814	268	2864659	476	35.0993	1.87038	32.9187	TLE17_bam_peak_280
CP001340.1	2787893	2788229	337	2788045	491	35.3553	1.85555	33.1731	TLE17_bam_peak_263
CP001340.1	772765	773012	248	772899	490	35.2583	1.85502	33.0768	TLE17_bam_peak_47
CP001340.1	2253141	2253617	477	2253284	472	34.0061	1.85469	31.8366	TLE17_bam_peak_202
CP001340.1	3762410	3762643	234	3762523	519	37.0298	1.85119	34.8326	TLE17_bam_peak_361
CP001340.1	920536	921490	955	921315	552	39.1391	1.84888	36.9227	TLE17_bam_peak_63
CP001340.1	641785	642102	318	641935	545	38.4873	1.84591	36.2766	TLE17_bam_peak_32
CP001340.1	3240320	3241117	798	3240742	499	35.0418	1.83976	32.8622	TLE17_bam_peak_325
CP001340.1	616678	616946	269	616816	531	36.8806	1.83453	34.6847	TLE17_bam_peak_28
CP001340.1	844115	844428	314	844281	505	34.9985	1.8317	32.8191	TLE17_bam_peak_57
CP001340.1	2435183	2436300	1118	2435359	466	32.3937	1.83117	30.2385	TLE17_bam_peak_219
CP001340.1	1587161	1587436	276	1587288	464	31.8636	1.82332	29.7134	TLE17_bam_peak_169
CP001340.1	975583	976058	476	975901	501	34.0015	1.81831	31.8328	TLE17_bam_peak_70
CP001340.1	2990630	2990951	322	2990792	462	31.3371	1.81548	29.1923	TLE17_bam_peak_310
CP001340.1	953962	954249	288	954117	519	34.3245	1.80345	32.1517	TLE17_bam_peak_67
CP001340.1	2177663	2178075	413	2177846	457	30.0374	1.79588	27.9052	TLE17_bam_peak_193
CP001340.1	854163	854472	310	854312	600	38.9158	1.7956	36.7015	TLE17_bam_peak_58
CP001340.1	1147825	1148097	273	1147966	456	29.7802	1.79196	27.6505	TLE17_bam_peak_97
CP001340.1	1197574	1197861	288	1197715	486	31.6338	1.79193	29.486	TLE17_bam_peak_111
CP001340.1	681497	681774	278	681635	488	30.9984	1.77762	28.8575	TLE17_bam_peak_35
CP001340.1	3056599	3056843	245	3056684	459	28.9495	1.7716	26.8285	TLE17_bam_peak_315
CP001340.1	2710095	2710683	589	2710271	452	28.4159	1.76924	26.3009	TLE17_bam_peak_251
CP001340.1	539746	540274	529	540050	520	32.3471	1.76733	30.193	TLE17_bam_peak_23
CP001340.1	1856244	1856499	256	1856357	449	28.0067	1.76451	25.8956	TLE17_bam_peak_179
CP001340.1	2743132	2743650	519	2743494	459	28.4902	1.76239	26.3745	TLE17_bam_peak_256
CP001340.1	2185012	2185382	371	2185211	474	28.3484	1.74246	26.234	TLE17_bam_peak_196
CP001340.1	2781683	2781915	233	2781783	443	26.5238	1.74098	24.4297	TLE17_bam_peak_262
CP001340.1	2529611	2529848	238	2529744	442	26.28	1.73706	24.1887	TLE17_bam_peak_233
CP001340.1	1161859	1162116	258	1161988	489	28.4974	1.7292	26.3816	TLE17_bam_peak_103
CP001340.1	2822317	2822934	618	2822476	465	26.7078	1.7199	24.6122	TLE17_bam_peak_270
CP001340.1	771482	771727	246	771584	513	28.9681	1.71374	26.8469	TLE17_bam_peak_46
CP001340.1	1175579	1175897	319	1175744	447	25.3039	1.71098	23.2269	TLE17_bam_peak_105
CP001340.1	2740501	2741370	870	2740823	498	28.0175	1.71097	25.9062	TLE17_bam_peak_255
CP001340.1	1811769	1812634	866	1812216	496	27.8044	1.70896	25.6959	TLE17_bam_peak_177
CP001340.1	2936273	2936788	516	2936623	504	28.1387	1.7073	26.0266	TLE17_bam_peak_298
CP001340.1	3794572	3794916	345	3794688	435	24.2899	1.70296	22.2261	TLE17_bam_peak_363
CP001340.1	686691	686953	263	686808	477	26.43	1.70177	24.3375	TLE17_bam_peak_37
CP001340.1	2881515	2881781	267	2881671	443	24.3647	1.69571	22.2995	TLE17_bam_peak_286
CP001340.1	2863274	2863528	255	2863359	451	24.701	1.69411	22.6318	TLE17_bam_peak_279
CP001340.1	1131115	1131413	299	1131275	466	25.3445	1.69154	23.2662	TLE17_bam_peak_92
CP001340.1	242622	242915	294	242750	461	24.7941	1.68556	22.7238	TLE17_bam_peak_9
CP001340.1	3073926	3074191	266	3074061	496	26.0354	1.67556	23.9488	TLE17_bam_peak_316
CP001340.1	4034741	4035637	897	4035060	425	22.2858	1.6704	20.2465	TLE17_bam_peak_374
CP001340.1	2382444	2382848	405	2382559	424	22.0598	1.66648	20.0232	TLE17_bam_peak_214
CP001340.1	397869	398082	214	397980	491	25.1512	1.66335	23.0756	TLE17_bam_peak_13
CP001340.1	35407	35626	220	35529	448	22.7825	1.65715	20.7373	TLE17_bam_peak_2
CP001340.1	2766139	2766578	440	2766387	445	22.5949	1.6562	20.5524	TLE17_bam_peak_259
CP001340.1	1213649	1213913	265	1213768	430	21.8251	1.65495	19.7923	TLE17_bam_peak_117
CP001340.1	2391014	2391915	902	2391263	420	21.1659	1.65079	19.1407	TLE17_bam_peak_215
CP001340.1	2473726	2473994	269	2473862	419	20.945	1.64687	18.9228	TLE17_bam_peak_224
CP001340.1	773594	773831	238	773694	433	21.5455	1.64575	19.516	TLE17_bam_peak_48
CP001340.1	2181759	2182008	250	2181867	418	20.7251	1.64295	18.7057	TLE17_bam_peak_194
CP001340.1	2293827	2294339	513	2294181	444	21.8987	1.64239	19.8643	TLE17_bam_peak_206
CP001340.1	2960467	2961064	598	2960608	449	21.8194	1.63585	19.7867	TLE17_bam_peak_305
CP001340.1	2486110	2486396	287	2486275	416	20.2883	1.63511	18.2752	TLE17_bam_peak_228
CP001340.1	2957237	2957528	292	2957375	417	20.328	1.63498	18.3144	TLE17_bam_peak_303
CP001340.1	235012	235229	218	235145	462	22.3159	1.63392	20.2765	TLE17_bam_peak_8
CP001340.1	2919747	2920006	260	2919867	421	20.3919	1.63233	18.3777	TLE17_bam_peak_291
CP001340.1	1161385	1161639	255	1161511	463	22.07	1.62794	20.0332	TLE17_bam_peak_102
CP001340.1	1525084	1525554	471	1525341	536	25.1278	1.62448	23.0525	TLE17_bam_peak_156
CP001340.1	2237659	2238758	1100	2238368	413	19.6409	1.62335	17.6372	TLE17_bam_peak_200
CP001340.1	2458123	2458657	535	2458486	411	19.2145	1.6155	17.217	TLE17_bam_peak_221
CP001340.1	2874887	2875136	250	2875016	414	19.0882	1.60959	17.0929	TLE17_bam_peak_285
CP001340.1	2232044	2232820	777	2232429	429	19.3769	1.60171	17.3778	TLE17_bam_peak_199
CP001340.1	1483074	1483911	838	1483629	407	18.3741	1.59982	16.3884	TLE17_bam_peak_146
CP001340.1	1225938	1226181	244	1226083	410	18.4512	1.59869	16.4648	TLE17_bam_peak_121
CP001340.1	2866268	2866992	725	2866519	406	18.1666	1.5959	16.1842	TLE17_bam_peak_281
CP001340.1	1063940	1064203	264	1064092	417	18.4255	1.59137	16.4394	TLE17_bam_peak_82
CP001340.1	1545471	1545732	262	1545607	404	17.7548	1.58806	15.7789	TLE17_bam_peak_163
CP001340.1	333244	333474	231	333382	460	19.9733	1.58698	17.9649	TLE17_bam_peak_11
CP001340.1	445137	445359	223	445218	450	19.5242	1.58601	17.5225	TLE17_bam_peak_16
CP001340.1	1868444	1869074	631	1868562	403	17.5505	1.58414	15.5778	TLE17_bam_peak_180
CP001340.1	2215043	2215559	517	2215394	403	17.5505	1.58414	15.5778	TLE17_bam_peak_198
CP001340.1	2844789	2845034	246	2844944	402	17.3472	1.58021	15.3782	TLE17_bam_peak_274
CP001340.1	3314947	3315166	220	3315043	462	19.653	1.57857	17.6491	TLE17_bam_peak_331
CP001340.1	1969379	1969646	268	1969515	400	16.9438	1.57237	14.9831	TLE17_bam_peak_184
CP001340.1	2683917	2684253	337	2684091	427	17.894	1.57005	15.9167	TLE17_bam_peak_244
CP001340.1	1566949	1567338	390	1567160	421	17.5332	1.56708	15.562	TLE17_bam_peak_167
CP001340.1	1347444	1347817	374	1347622	444	18.3595	1.56582	16.3752	TLE17_bam_peak_132
CP001340.1	1058067	1058339	273	1058199	399	16.4481	1.56124	14.4993	TLE17_bam_peak_80
CP001340.1	1491812	1492415	604	1491887	397	16.3468	1.56061	14.3994	TLE17_bam_peak_148
CP001340.1	2586358	2586586	229	2586461	397	16.3468	1.56061	14.3994	TLE17_bam_peak_237
CP001340.1	3797451	3797797	347	3797660	404	16.3151	1.55344	14.3698	TLE17_bam_peak_365
CP001340.1	1782432	1782896	465	1782656	395	15.9542	1.55277	14.0152	TLE17_bam_peak_176
CP001340.1	2182550	2183171	622	2182791	395	15.9542	1.55277	14.0152	TLE17_bam_peak_195
CP001340.1	1122736	1122946	211	1122833	398	15.9375	1.54962	14.0003	TLE17_bam_peak_90
CP001340.1	709747	710010	264	709844	431	16.8786	1.54347	14.9207	TLE17_bam_peak_40
CP001340.1	2867407	2867946	540	2867581	392	15.3733	1.541	13.4472	TLE17_bam_peak_282
CP001340.1	1110960	1111191	232	1111065	426	16.4772	1.53834	14.528	TLE17_bam_peak_88
CP001340.1	2739176	2739491	316	2739294	391	15.1818	1.53708	13.2603	TLE17_bam_peak_254
CP001340.1	707536	707736	201	707663	433	16.6264	1.53607	14.6735	TLE17_bam_peak_38
CP001340.1	1203533	1203845	313	1203681	390	14.9915	1.53316	13.0743	TLE17_bam_peak_113
CP001340.1	2858775	2859216	442	2859068	394	15.1176	1.5328	13.1986	TLE17_bam_peak_276
CP001340.1	3335007	3335524	518	3335351	448	16.9587	1.5317	14.9977	TLE17_bam_peak_333
CP001340.1	354637	355192	556	355055	480	17.8859	1.52779	15.9086	TLE17_bam_peak_12
CP001340.1	3639126	3639750	625	3639626	430	16.1027	1.52644	14.1618	TLE17_bam_peak_357
CP001340.1	3333688	3333913	226	3333824	427	15.808	1.52197	13.8726	TLE17_bam_peak_332
CP001340.1	3702096	3702408	313	3702233	531	19.3184	1.52169	17.3198	TLE17_bam_peak_358
CP001340.1	1536100	1536645	546	1536198	387	14.4269	1.5214	12.523	TLE17_bam_peak_160
CP001340.1	2288185	2288464	280	2288334	387	14.4269	1.5214	12.523	TLE17_bam_peak_205
CP001340.1	3613844	3614058	215	3613948	433	15.9428	1.52038	14.0055	TLE17_bam_peak_354
CP001340.1	1097548	1097859	312	1097685	389	14.3729	1.51828	12.4714	TLE17_bam_peak_85
CP001340.1	2991057	2991303	247	2991182	386	14.2409	1.51748	12.3413	TLE17_bam_peak_311
CP001340.1	2273214	2273484	271	2273361	385	14.056	1.51356	12.1611	TLE17_bam_peak_204
CP001340.1	1209913	1210159	247	1210033	398	14.402	1.51142	12.5001	TLE17_bam_peak_115
CP001340.1	1503537	1503748	212	1503670	384	13.8722	1.50963	11.9817	TLE17_bam_peak_152
CP001340.1	3793308	3793527	220	3793434	424	15.1409	1.50864	13.2215	TLE17_bam_peak_362
CP001340.1	733181	733724	544	733563	452	15.7599	1.50207	13.8252	TLE17_bam_peak_42
CP001340.1	2957700	2957932	233	2957819	391	13.7988	1.50186	11.9113	TLE17_bam_peak_304
CP001340.1	2143587	2143791	205	2143728	381	13.3275	1.49787	11.451	TLE17_bam_peak_192
CP001340.1	745065	745301	237	745186	489	16.713	1.49731	14.7586	TLE17_bam_peak_43
CP001340.1	1344930	1345185	256	1345055	396	13.7785	1.49726	11.8912	TLE17_bam_peak_131
CP001340.1	1495851	1496133	283	1495982	402	13.7562	1.49194	11.8692	TLE17_bam_peak_150
CP001340.1	1828006	1828278	273	1828191	379	12.9699	1.49003	11.103	TLE17_bam_peak_178
CP001340.1	708091	708349	259	708230	407	13.7645	1.48827	11.8774	TLE17_bam_peak_39
CP001340.1	998529	998920	392	998638	417	13.9951	1.48641	12.1028	TLE17_bam_peak_72
CP001340.1	1564834	1565264	431	1564971	378	12.7928	1.48611	10.9305	TLE17_bam_peak_166
CP001340.1	1056962	1057272	311	1057151	377	12.6168	1.48219	10.7589	TLE17_bam_peak_79
CP001340.1	3540548	3540772	225	3540611	429	14.0321	1.47858	12.1392	TLE17_bam_peak_352
CP001340.1	1006956	1007173	218	1007059	462	15.0053	1.47839	13.0878	TLE17_bam_peak_73
CP001340.1	1431053	1431519	467	1431188	376	12.4419	1.47826	10.5884	TLE17_bam_peak_141
CP001340.1	3122160	3122720	561	3122559	443	14.3492	1.47628	12.448	TLE17_bam_peak_321
CP001340.1	1443178	1444023	846	1443467	374	12.0955	1.47042	10.2509	TLE17_bam_peak_143
CP001340.1	1534720	1535288	569	1534976	483	15.1337	1.46783	13.2145	TLE17_bam_peak_159
CP001340.1	2933520	2934181	662	2933769	483	15.1337	1.46783	13.2145	TLE17_bam_peak_297
CP001340.1	3009824	3010161	338	3010054	376	12.0529	1.46767	10.2105	TLE17_bam_peak_314
CP001340.1	2920218	2920487	270	2920377	381	12.1819	1.46727	10.3362	TLE17_bam_peak_292
CP001340.1	261635	262075	441	261695	403	12.5716	1.46106	10.7158	TLE17_bam_peak_10
CP001340.1	2980921	2981170	250	2981029	381	11.8734	1.45892	10.0356	TLE17_bam_peak_308
CP001340.1	1741598	1742132	535	1741835	371	11.5845	1.45866	9.75324	TLE17_bam_peak_175
CP001340.1	2363600	2364407	808	2364064	371	11.5845	1.45866	9.75324	TLE17_bam_peak_212
CP001340.1	2355025	2355329	305	2355212	375	11.5421	1.4544	9.7133	TLE17_bam_peak_211
CP001340.1	2859801	2860040	240	2859912	384	11.7686	1.45382	9.93261	TLE17_bam_peak_277
CP001340.1	3506002	3506253	252	3506184	449	13.4842	1.45224	11.6052	TLE17_bam_peak_348
CP001340.1	3097738	3098114	377	3098029	390	11.8303	1.45107	9.9937	TLE17_bam_peak_317
CP001340.1	2687477	2687781	305	2687608	369	11.2495	1.45082	9.42753	TLE17_bam_peak_245
CP001340.1	1983463	1983761	299	1983648	368	11.0838	1.4469	9.26624	TLE17_bam_peak_185
CP001340.1	2924078	2924381	304	2924219	368	11.0838	1.4469	9.26624	TLE17_bam_peak_295
CP001340.1	2997197	2997440	244	2997331	403	12.0211	1.44685	10.1797	TLE17_bam_peak_312
CP001340.1	2932540	2932840	301	2932688	392	11.6962	1.44605	9.8635	TLE17_bam_peak_296
CP001340.1	1140837	1141496	660	1141004	384	11.37	1.44299	9.54649	TLE17_bam_peak_94
CP001340.1	2479178	2479432	255	2479269	367	10.9191	1.44297	9.10635	TLE17_bam_peak_225
CP001340.1	1355346	1355599	254	1355490	372	10.947	1.44003	9.13379	TLE17_bam_peak_133
CP001340.1	1092085	1092388	304	1092224	369	10.7195	1.43579	8.91458	TLE17_bam_peak_84
CP001340.1	3532921	3533138	218	3533024	415	11.8724	1.43493	10.0346	TLE17_bam_peak_351
CP001340.1	2695707	2696085	379	2695781	442	12.5052	1.43348	10.6509	TLE17_bam_peak_247
CP001340.1	2338409	2338647	239	2338519	374	10.7207	1.43218	8.91555	TLE17_bam_peak_209
CP001340.1	1194179	1194675	497	1194524	364	10.4322	1.43121	8.63386	TLE17_bam_peak_110
CP001340.1	1502159	1502369	211	1502265	364	10.4322	1.43121	8.63386	TLE17_bam_peak_151
CP001340.1	2823733	2824253	521	2823865	366	10.3975	1.42874	8.60206	TLE17_bam_peak_271
CP001340.1	2977989	2978193	205	2978119	363	10.2722	1.42729	8.47918	TLE17_bam_peak_307
CP001340.1	1411390	1411620	231	1411531	369	10.3993	1.42662	8.60363	TLE17_bam_peak_140
CP001340.1	2245396	2246301	906	2245680	396	11.0506	1.42601	9.23564	TLE17_bam_peak_201
CP001340.1	3432417	3432637	221	3432512	432	11.8656	1.42402	10.0279	TLE17_bam_peak_339
CP001340.1	763052	763389	338	763231	373	10.4022	1.42386	8.60649	TLE17_bam_peak_45
CP001340.1	2431875	2432162	288	2432016	362	10.1133	1.42337	8.32563	TLE17_bam_peak_218
CP001340.1	1248729	1248976	248	1248864	367	10.177	1.42163	8.38819	TLE17_bam_peak_124
CP001340.1	1574013	1574290	278	1574198	405	11.0585	1.42032	9.24333	TLE17_bam_peak_168
CP001340.1	2482425	2482702	278	2482588	361	9.95567	1.41945	8.17317	TLE17_bam_peak_227
CP001340.1	2734202	2734476	275	2734354	360	9.79916	1.41553	8.02258	TLE17_bam_peak_253
CP001340.1	1246909	1247213	305	1247030	419	11.0764	1.41203	9.26087	TLE17_bam_peak_123
CP001340.1	3466665	3466921	257	3466815	441	11.5674	1.41134	9.738	TLE17_bam_peak_344
CP001340.1	1259446	1259876	431	1259706	376	9.94194	1.40864	8.16202	TLE17_bam_peak_126
CP001340.1	1199038	1199309	272	1199207	389	10.1162	1.40505	8.32841	TLE17_bam_peak_112
CP001340.1	2524794	2525137	344	2525021	367	9.47311	1.40102	7.71048	TLE17_bam_peak_232
CP001340.1	984951	985153	203	985059	419	10.6247	1.40033	8.82102	TLE17_bam_peak_71
CP001340.1	3142402	3142624	223	3142502	384	9.807	1.39956	8.03013	TLE17_bam_peak_323
CP001340.1	3874663	3874914	252	3874794	374	9.48839	1.39684	7.72443	TLE17_bam_peak_366
CP001340.1	871593	871862	270	871817	386	9.66394	1.39424	7.89248	TLE17_bam_peak_59
CP001340.1	973992	974338	347	974146	401	9.99362	1.39421	8.21031	TLE17_bam_peak_69
CP001340.1	158405	158713	309	158562	366	9.20729	1.39378	7.45265	TLE17_bam_peak_4
CP001340.1	951746	952041	296	951919	404	10.001	1.39261	8.21764	TLE17_bam_peak_66
CP001340.1	2768775	2769004	230	2768893	354	8.88481	1.392	7.14199	TLE17_bam_peak_260
CP001340.1	2744950	2745338	389	2745236	401	9.84783	1.39022	8.07014	TLE17_bam_peak_257
CP001340.1	818714	818919	206	818782	390	9.58664	1.38958	7.81913	TLE17_bam_peak_54
CP001340.1	3744386	3744738	353	3744501	399	9.64035	1.38568	7.87151	TLE17_bam_peak_359
CP001340.1	1141765	1142020	256	1141946	352	8.5895	1.38416	6.85843	TLE17_bam_peak_95
CP001340.1	1720933	1721156	224	1720984	352	8.5895	1.38416	6.85843	TLE17_bam_peak_174
CP001340.1	1110166	1110383	218	1110281	371	8.90022	1.38141	7.15702	TLE17_bam_peak_87
CP001340.1	1646720	1646973	254	1646824	371	8.90022	1.38141	7.15702	TLE17_bam_peak_173
CP001340.1	2511065	2511713	649	2511243	351	8.44363	1.38024	6.71849	TLE17_bam_peak_230
CP001340.1	1212122	1212562	441	1212342	414	9.74235	1.37985	7.96937	TLE17_bam_peak_116
CP001340.1	2938447	2938664	218	2938496	358	8.5758	1.3798	6.84728	TLE17_bam_peak_299
CP001340.1	2418632	2418966	335	2418756	351	8.41194	1.37924	6.68981	TLE17_bam_peak_217
CP001340.1	1206553	1206852	300	1206692	360	8.58211	1.37872	6.85337	TLE17_bam_peak_114
CP001340.1	2747033	2747503	471	2747204	360	8.58211	1.37872	6.85337	TLE17_bam_peak_258
CP001340.1	3294268	3294740	473	3294377	420	9.76162	1.37705	7.98829	TLE17_bam_peak_330
CP001340.1	3269532	3269746	215	3269647	392	9.1648	1.37643	7.41341	TLE17_bam_peak_329
CP001340.1	1391755	1391996	242	1391910	365	8.59835	1.37605	6.86704	TLE17_bam_peak_137
CP001340.1	3009046	3009311	266	3009151	383	8.93872	1.37522	7.19478	TLE17_bam_peak_313
CP001340.1	2868066	2868309	244	2868216	349	8.15549	1.37239	6.44234	TLE17_bam_peak_283
CP001340.1	475506	475705	200	475600	392	8.96983	1.37087	7.22524	TLE17_bam_peak_18
CP001340.1	842166	842386	221	842301	362	8.29566	1.36861	6.57888	TLE17_bam_peak_56
CP001340.1	681928	682140	213	682081	376	8.52602	1.36718	6.79878	TLE17_bam_peak_36
CP001340.1	3931619	3931958	340	3931895	377	8.50238	1.36589	6.77566	TLE17_bam_peak_368
CP001340.1	1343538	1344124	587	1343612	347	7.87215	1.36455	6.17204	TLE17_bam_peak_130
CP001340.1	1532915	1533277	363	1533216	347	7.87215	1.36455	6.17204	TLE17_bam_peak_158
CP001340.1	1546085	1546301	217	1546207	347	7.87215	1.36455	6.17204	TLE17_bam_peak_164
CP001340.1	2673267	2673500	234	2673346	347	7.87215	1.36455	6.17204	TLE17_bam_peak_242
CP001340.1	3476320	3476539	220	3476439	416	9.1959	1.36397	7.4415	TLE17_bam_peak_346
CP001340.1	2896714	2897058	345	2896889	363	8.06747	1.36091	6.35908	TLE17_bam_peak_290
CP001340.1	2452137	2452350	214	2452298	346	7.7323	1.36063	6.03865	TLE17_bam_peak_220
CP001340.1	2465075	2465635	561	2465234	452	9.74226	1.36015	7.96934	TLE17_bam_peak_222
CP001340.1	547322	547542	221	547441	363	8.04048	1.36006	6.33282	TLE17_bam_peak_25
CP001340.1	2922315	2922557	243	2922380	399	8.72392	1.35993	6.98974	TLE17_bam_peak_293
CP001340.1	3796283	3796995	713	3796891	349	7.74397	1.35914	6.04986	TLE17_bam_peak_364
CP001340.1	964800	965004	205	964914	391	8.53044	1.35875	6.80309	TLE17_bam_peak_68
CP001340.1	2945669	2946201	533	2946022	346	7.64026	1.35762	5.95149	TLE17_bam_peak_301
CP001340.1	2895180	2895392	213	2895303	349	7.69291	1.35748	6.00274	TLE17_bam_peak_289
CP001340.1	2521191	2521438	248	2521273	344	7.45621	1.35279	5.77573	TLE17_bam_peak_231
CP001340.1	1040821	1041066	246	1040958	352	7.59379	1.35244	5.90668	TLE17_bam_peak_74
CP001340.1	179351	179631	281	179503	415	8.65971	1.34973	6.92696	TLE17_bam_peak_6
CP001340.1	2380590	2380818	229	2380708	343	7.31999	1.34887	5.64638	TLE17_bam_peak_213
CP001340.1	2346202	2346965	764	2346581	367	7.66113	1.34586	5.97168	TLE17_bam_peak_210
CP001340.1	2604505	2604706	202	2604584	367	7.66113	1.34586	5.97168	TLE17_bam_peak_239
CP001340.1	480416	480647	232	480526	369	7.6704	1.34503	5.98079	TLE17_bam_peak_19
CP001340.1	1187678	1188089	412	1188039	342	7.18499	1.34495	5.51781	TLE17_bam_peak_108
CP001340.1	2714156	2714523	368	2714203	342	7.18499	1.34495	5.51781	TLE17_bam_peak_252
CP001340.1	1463781	1464213	433	1463925	365	7.52263	1.34261	5.83979	TLE17_bam_peak_144
CP001340.1	1436479	1436682	204	1436604	341	7.05121	1.34103	5.39081	TLE17_bam_peak_142
CP001340.1	1105795	1106052	258	1105931	351	7.19902	1.3401	5.5313	TLE17_bam_peak_86
CP001340.1	1493167	1493508	342	1493462	340	6.91866	1.3371	5.26537	TLE17_bam_peak_149
CP001340.1	1509242	1509463	222	1509318	340	6.91866	1.3371	5.26537	TLE17_bam_peak_153
CP001340.1	1538053	1538269	217	1538236	340	6.91866	1.3371	5.26537	TLE17_bam_peak_161
CP001340.1	2308336	2308545	210	2308409	340	6.91866	1.3371	5.26537	TLE17_bam_peak_207
CP001340.1	495035	495300	266	495207	406	7.97741	1.33488	6.27437	TLE17_bam_peak_20
CP001340.1	3527639	3527902	264	3527754	440	8.52428	1.33407	6.7971	TLE17_bam_peak_350
CP001340.1	1171099	1171360	262	1171175	356	7.02202	1.33144	5.36503	TLE17_bam_peak_104
CP001340.1	2869906	2870269	364	2870089	369	7.16436	1.32903	5.50025	TLE17_bam_peak_284
CP001340.1	511849	512236	388	511942	405	7.7241	1.32799	6.03288	TLE17_bam_peak_21
CP001340.1	2603569	2603829	261	2603692	384	7.36695	1.32762	5.69174	TLE17_bam_peak_238
CP001340.1	1381789	1382112	324	1381880	340	6.64015	1.32752	5.00361	TLE17_bam_peak_135
CP001340.1	2817487	2817813	327	2817575	337	6.52837	1.32534	4.89555	TLE17_bam_peak_269
CP001340.1	1895197	1895849	653	1895663	463	8.52241	1.32405	6.79525	TLE17_bam_peak_182
CP001340.1	2838794	2839042	249	2838890	342	6.52828	1.32252	4.89555	TLE17_bam_peak_273
CP001340.1	2491742	2492020	279	2491870	336	6.40074	1.32142	4.77484	TLE17_bam_peak_229
CP001340.1	2772726	2772948	223	2772915	336	6.40074	1.32142	4.77484	TLE17_bam_peak_261
CP001340.1	2011839	2012187	349	2011939	349	6.56703	1.32001	4.93294	TLE17_bam_peak_188
CP001340.1	1490245	1490583	339	1490416	335	6.27434	1.3175	4.65551	TLE17_bam_peak_147
CP001340.1	2805624	2805841	218	2805747	335	6.27434	1.3175	4.65551	TLE17_bam_peak_266
CP001340.1	2551798	2552086	289	2551997	334	6.14919	1.31358	4.53756	TLE17_bam_peak_236
CP001340.1	1331360	1331574	215	1331452	357	6.49304	1.31327	4.86405	TLE17_bam_peak_129
CP001340.1	756998	757372	375	757176	451	7.8613	1.3115	6.1638	TLE17_bam_peak_44
CP001340.1	875019	875253	235	875071	333	6.02529	1.30966	4.42104	TLE17_bam_peak_60
CP001340.1	2604941	2605235	295	2605120	333	6.02529	1.30966	4.42104	TLE17_bam_peak_240
CP001340.1	833797	834005	209	833891	430	7.04947	1.29732	5.39081	TLE17_bam_peak_55
CP001340.1	2810401	2810600	200	2810528	377	6.26933	1.29608	4.65334	TLE17_bam_peak_267
CP001340.1	2792749	2792967	219	2792847	351	5.76976	1.29126	4.18479	TLE17_bam_peak_264
CP001340.1	1410458	1410688	231	1410632	333	5.52072	1.29111	3.95211	TLE17_bam_peak_139
CP001340.1	2546478	2546703	226	2546644	328	5.4245	1.29005	3.86014	TLE17_bam_peak_235
CP001340.1	1052490	1053055	566	1052864	356	5.80209	1.29001	4.21249	TLE17_bam_peak_78
CP001340.1	2700197	2700471	275	2700297	327	5.30811	1.28613	3.75194	TLE17_bam_peak_249
CP001340.1	1291398	1291678	281	1291592	326	5.19299	1.28221	3.64481	TLE17_bam_peak_128
CP001340.1	1513670	1514036	367	1513773	339	5.25675	1.2783	3.70599	TLE17_bam_peak_154
CP001340.1	1139956	1140303	348	1140053	341	5.06108	1.27	3.52606	TLE17_bam_peak_93
CP001340.1	1159602	1159853	252	1159747	394	5.63576	1.26797	4.05929	TLE17_bam_peak_101
CP001340.1	1262043	1262242	200	1262082	333	4.80038	1.26361	3.28513	TLE17_bam_peak_127
CP001340.1	1066142	1066545	404	1066176	350	4.82242	1.25704	3.30604	TLE17_bam_peak_83
CP001340.1	779814	780067	254	779998	327	4.32235	1.24708	2.84541	TLE17_bam_peak_50
CP001340.1	1220142	1220450	309	1220205	322	4.07986	1.23907	2.62738	TLE17_bam_peak_119
CP001340.1	1242619	1242851	233	1242734	342	4.10342	1.23204	2.6495	TLE17_bam_peak_122
CP001340.1	1155622	1155914	293	1155849	376	4.36171	1.2298	2.88262	TLE17_bam_peak_98
CP001340.1	536372	536598	227	536494	371	4.23556	1.22675	2.76701	TLE17_bam_peak_22
CP001340.1	1046135	1046355	221	1046202	357	3.95496	1.22058	2.51295	TLE17_bam_peak_76

### Sheet: MACS2 peaks experiment 2
chr	start	end	length	abs_summit	pileup	minuslog(10) p-value	fold_enrichment	minuslog(10) q-value	name
CP001340.1	1145137	1145581	445	1145353	2807.95	1760.91	10.4143	1754.3	TLE18_bam_peak_61
CP001340.1	2676320	2676754	435	2676533	2530.78	1540.5	9.93089	1535.76	TLE18_bam_peak_109
CP001340.1	2397009	2397441	433	2397208	2272.59	1276.56	8.79531	1272.27	TLE18_bam_peak_102
CP001340.1	622576	623119	544	622882	2304.76	1288.16	8.73394	1283.84	TLE18_bam_peak_25
CP001340.1	2862010	2862427	418	2862224	1969.03	1036.64	8.01215	1032.71	TLE18_bam_peak_119
CP001340.1	451007	451440	434	451218	2104.31	1070.79	7.65567	1066.81	TLE18_bam_peak_17
CP001340.1	673783	674195	413	673981	1863.44	943.831	7.60348	940.039	TLE18_bam_peak_30
CP001340.1	2256237	2256928	692	2256435	1749.6	844.733	7.13924	841.072	TLE18_bam_peak_99
CP001340.1	3624476	3624953	478	3624747	2106.78	1010.91	7.09214	1007.02	TLE18_bam_peak_164
CP001340.1	3426915	3427350	436	3427116	1713.31	794.657	6.78182	791.057	TLE18_bam_peak_149
CP001340.1	232539	232912	374	232725	1649.79	760.453	6.73219	756.897	TLE18_bam_peak_6
CP001340.1	3632831	3633242	412	3633045	1622.57	738.142	6.62118	734.621	TLE18_bam_peak_165
CP001340.1	3876730	3877121	392	3876923	1564.83	690.879	6.38569	687.434	TLE18_bam_peak_171
CP001340.1	1041848	1042276	429	1042078	1648.97	723.51	6.34164	720.014	TLE18_bam_peak_52
CP001340.1	2984972	2985359	388	2985143	1551.63	676.541	6.28901	673.12	TLE18_bam_peak_131
CP001340.1	3436950	3437356	407	3437166	1599.47	693.241	6.24453	689.791	TLE18_bam_peak_153
CP001340.1	610930	611458	529	611146	1562.35	666.83	6.1308	663.428	TLE18_bam_peak_21
CP001340.1	3994260	3994649	390	3994453	1495.54	635.87	6.10311	632.522	TLE18_bam_peak_176
CP001340.1	3506096	3506878	783	3506683	1315.71	482.39	5.18104	479.227	TLE18_bam_peak_159
CP001340.1	1544166	1544580	415	1544356	1343.76	488.132	5.13266	484.964	TLE18_bam_peak_78
CP001340.1	2127308	2127668	361	2127494	1210.95	424.079	4.94251	420.989	TLE18_bam_peak_94
CP001340.1	915040	915424	385	915229	1399.85	478.693	4.83051	475.536	TLE18_bam_peak_47
CP001340.1	3544235	3544619	385	3544443	1196.1	397.543	4.68716	394.486	TLE18_bam_peak_162
CP001340.1	67987	68363	377	68176	1140.01	376.279	4.6532	373.246	TLE18_bam_peak_4
CP001340.1	774137	774545	409	774351	1099.59	349.14	4.48836	346.14	TLE18_bam_peak_39
CP001340.1	652627	653113	487	652915	1040.19	307.329	4.19836	304.381	TLE18_bam_peak_29
CP001340.1	1644109	1644474	366	1644288	1031.95	298.346	4.12419	295.411	TLE18_bam_peak_84
CP001340.1	1128599	1128897	299	1128729	1078.96	309.935	4.10258	306.982	TLE18_bam_peak_59
CP001340.1	1524227	1524565	339	1524403	1021.22	282.25	3.9621	279.339	TLE18_bam_peak_76
CP001340.1	3103339	3104139	801	3103950	1115.26	301.219	3.88941	298.28	TLE18_bam_peak_138
CP001340.1	1216813	1217194	382	1217003	989.88	248.555	3.66638	245.691	TLE18_bam_peak_68
CP001340.1	2888964	2889346	383	2889173	860.37	187.164	3.28415	184.38	TLE18_bam_peak_123
CP001340.1	2973889	2974205	317	2974022	797.67	171.548	3.25712	168.789	TLE18_bam_peak_130
CP001340.1	2793598	2793926	329	2793762	867.79	184.945	3.23958	182.166	TLE18_bam_peak_115
CP001340.1	2824915	2825291	377	2825095	918.11	194.029	3.21795	191.235	TLE18_bam_peak_117
CP001340.1	2940103	2940451	349	2940272	810.87	165.85	3.14679	163.101	TLE18_bam_peak_127
CP001340.1	1386610	1386948	339	1386784	867.79	170.12	3.05912	167.363	TLE18_bam_peak_73
CP001340.1	3428075	3428682	608	3428411	761.38	145.709	3.00457	142.997	TLE18_bam_peak_150
CP001340.1	1112297	1112692	396	1112495	791.9	150.942	3.00114	148.221	TLE18_bam_peak_58
CP001340.1	3256077	3256424	348	3256256	767.15	144.008	2.96584	141.301	TLE18_bam_peak_141
CP001340.1	626460	626819	360	626634	753.96	141.166	2.96549	138.466	TLE18_bam_peak_26
CP001340.1	3258456	3258819	364	3258642	840.57	156.294	2.95287	153.563	TLE18_bam_peak_142
CP001340.1	3469167	3469687	521	3469513	800.97	148.497	2.94843	145.779	TLE18_bam_peak_156
CP001340.1	3413232	3413577	346	3413417	761.38	141.223	2.94423	138.523	TLE18_bam_peak_147
CP001340.1	20623	20970	348	20811	706.94	127.045	2.88707	124.384	TLE18_bam_peak_1
CP001340.1	442809	443164	356	442989	702.81	124.312	2.85754	121.66	TLE18_bam_peak_15
CP001340.1	720132	720458	327	720289	729.21	129.114	2.85662	126.448	TLE18_bam_peak_34
CP001340.1	1375692	1376018	327	1375874	713.54	125.797	2.85039	123.138	TLE18_bam_peak_72
CP001340.1	634782	635146	365	634942	714.36	122.989	2.80798	120.339	TLE18_bam_peak_27
CP001340.1	2922969	2923323	355	2923168	752.31	122.854	2.72148	120.205	TLE18_bam_peak_125
CP001340.1	1051247	1051572	326	1051402	690.44	112.428	2.71514	109.815	TLE18_bam_peak_53
CP001340.1	2612287	2612660	374	2612501	672.29	104.799	2.64554	102.21	TLE18_bam_peak_108
CP001340.1	3451969	3452317	349	3452135	740.76	110.387	2.58452	107.781	TLE18_bam_peak_155
CP001340.1	2314824	2315181	358	2315010	653.32	97.1901	2.57605	94.6247	TLE18_bam_peak_101
CP001340.1	3756865	3757177	313	3757012	678.06	100.489	2.57027	97.9125	TLE18_bam_peak_168
CP001340.1	3205458	3205794	337	3205624	675.59	98.7101	2.55317	96.1395	TLE18_bam_peak_140
CP001340.1	2538361	2538788	428	2538576	635.17	91.6278	2.53111	89.0812	TLE18_bam_peak_106
CP001340.1	2890888	2891238	351	2891048	671.47	96.4756	2.52902	93.9129	TLE18_bam_peak_124
CP001340.1	1224290	1224637	348	1224460	833.97	117.247	2.50742	114.619	TLE18_bam_peak_69
CP001340.1	3955912	3956260	349	3956076	678.06	95.9128	2.50577	93.3519	TLE18_bam_peak_173
CP001340.1	546092	546440	349	546286	635.17	89.8738	2.5048	87.3332	TLE18_bam_peak_19
CP001340.1	3483638	3484019	382	3483821	740.76	103.66	2.4975	101.074	TLE18_bam_peak_158
CP001340.1	1406897	1407213	317	1407049	657.44	85.1589	2.39434	82.6368	TLE18_bam_peak_74
CP001340.1	174992	175344	353	175171	585.68	75.8717	2.39256	73.3846	TLE18_bam_peak_5
CP001340.1	2812679	2813040	362	2812826	664.87	85.6335	2.39004	83.1096	TLE18_bam_peak_116
CP001340.1	3388810	3389131	322	3388967	612.9	77.7724	2.37026	75.2786	TLE18_bam_peak_146
CP001340.1	3099369	3099676	308	3099500	580.73	70.8236	2.32171	68.3553	TLE18_bam_peak_137
CP001340.1	1189633	1189953	321	1189782	565.88	68.4004	2.31182	65.9423	TLE18_bam_peak_66
CP001340.1	1968420	1968731	312	1968582	584.85	68.0592	2.27074	65.6028	TLE18_bam_peak_88
CP001340.1	794680	795038	359	794866	634.35	73.744	2.26909	71.2647	TLE18_bam_peak_40
CP001340.1	4004055	4004346	292	4004196	548.56	62.2896	2.24118	59.8604	TLE18_bam_peak_177
CP001340.1	875442	875726	285	875609	552.68	62.6949	2.24108	60.264	TLE18_bam_peak_46
CP001340.1	2692557	2692920	364	2692744	619.5	68.4506	2.21606	65.992	TLE18_bam_peak_111
CP001340.1	2952481	2952786	306	2952639	622.8	68.3244	2.21048	65.867	TLE18_bam_peak_128
CP001340.1	2473243	2473592	350	2473451	565.05	61.1797	2.19061	58.757	TLE18_bam_peak_103
CP001340.1	2012932	2013226	295	2013085	532.06	56.746	2.17389	54.3449	TLE18_bam_peak_92
CP001340.1	1888405	1888692	288	1888535	530.41	56.0675	2.16717	53.6694	TLE18_bam_peak_87
CP001340.1	1588302	1588617	316	1588465	522.98	53.3862	2.13689	51.0023	TLE18_bam_peak_82
CP001340.1	801590	801875	286	801717	544.43	55.1725	2.1281	52.7788	TLE18_bam_peak_41
CP001340.1	817091	817400	310	817235	610.42	61.3118	2.123	58.8881	TLE18_bam_peak_42
CP001340.1	2195318	2195574	257	2195446	518.86	52.0654	2.12007	49.6878	TLE18_bam_peak_97
CP001340.1	1061253	1061557	305	1061408	546.91	54.2998	2.11204	51.9108	TLE18_bam_peak_54
CP001340.1	616645	616945	301	616809	536.18	52.6989	2.09837	50.3189	TLE18_bam_peak_23
CP001340.1	1616512	1616795	284	1616686	498.24	45.4217	2.03157	43.0801	TLE18_bam_peak_83
CP001340.1	3264180	3264505	326	3264332	702.81	60.2749	1.9938	57.8567	TLE18_bam_peak_143
CP001340.1	613089	613378	290	613248	504.01	43.8733	1.99326	41.5397	TLE18_bam_peak_22
CP001340.1	681508	681770	263	681644	505.66	43.4623	1.98691	41.131	TLE18_bam_peak_31
CP001340.1	3992226	3992474	249	3992330	485.86	41.6857	1.98551	39.3635	TLE18_bam_peak_175
CP001340.1	1157079	1157431	353	1157260	577.43	47.9157	1.96223	45.5613	TLE18_bam_peak_62
CP001340.1	2847913	2848194	282	2848055	504.01	41.3487	1.94775	39.0291	TLE18_bam_peak_118
CP001340.1	1176046	1176296	251	1176160	508.96	41.287	1.94463	38.9676	TLE18_bam_peak_64
CP001340.1	2101473	2101776	304	2101635	486.69	38.7138	1.92762	36.4114	TLE18_bam_peak_93
CP001340.1	3311425	3311697	273	3311551	491.64	38.9311	1.92437	36.6268	TLE18_bam_peak_144
CP001340.1	2702085	2702349	265	2702220	529.58	41.7121	1.92226	39.3897	TLE18_bam_peak_112
CP001340.1	3433904	3434188	285	3434056	499.89	39.2801	1.92058	36.9735	TLE18_bam_peak_152
CP001340.1	1984359	1984629	271	1984509	469.37	36.9972	1.91823	34.7059	TLE18_bam_peak_90
CP001340.1	3762417	3762644	228	3762533	469.37	36.9972	1.91823	34.7059	TLE18_bam_peak_169
CP001340.1	35408	35649	242	35528	467.72	36.4274	1.9115	34.1396	TLE18_bam_peak_3
CP001340.1	2710151	2710539	389	2710317	503.19	37.2052	1.87486	34.913	TLE18_bam_peak_113
CP001340.1	234966	235235	270	235123	475.97	34.8356	1.87045	32.5609	TLE18_bam_peak_7
CP001340.1	641816	642083	268	641945	492.46	34.7842	1.84541	32.5097	TLE18_bam_peak_28
CP001340.1	771445	771748	304	771596	501.54	34.757	1.83408	32.4826	TLE18_bam_peak_37
CP001340.1	2007135	2007370	236	2007246	446.27	30.6706	1.82403	28.4273	TLE18_bam_peak_91
CP001340.1	3450650	3450943	294	3450809	601.35	40.4894	1.81979	38.1748	TLE18_bam_peak_154
CP001340.1	3314921	3315174	254	3315039	488.34	33.0643	1.81775	30.8035	TLE18_bam_peak_145
CP001340.1	436429	436698	270	436543	441.32	29.3618	1.80385	27.1279	TLE18_bam_peak_14
CP001340.1	3728759	3729028	270	3728900	458.64	29.2615	1.78156	27.0283	TLE18_bam_peak_166
CP001340.1	588769	588994	226	588895	449.57	27.8481	1.76348	25.6264	TLE18_bam_peak_20
CP001340.1	333233	333542	310	333412	486.69	29.5174	1.75428	27.2826	TLE18_bam_peak_10
CP001340.1	854176	854478	303	854317	609.6	36.3297	1.74957	34.0429	TLE18_bam_peak_45
CP001340.1	1131099	1131365	267	1131217	494.94	29.5713	1.74749	27.3361	TLE18_bam_peak_60
CP001340.1	953996	954233	238	954108	474.32	28.5462	1.74748	26.3189	TLE18_bam_peak_49
CP001340.1	3418528	3418731	204	3418596	451.22	27.1468	1.74534	24.9309	TLE18_bam_peak_148
CP001340.1	3073922	3074193	272	3074075	441.32	26.1762	1.73731	23.9687	TLE18_bam_peak_136
CP001340.1	2529603	2529839	237	2529737	446.27	25.4817	1.71683	23.2809	TLE18_bam_peak_105
CP001340.1	3613815	3614090	276	3613966	423.17	24.2435	1.71646	22.0539	TLE18_bam_peak_163
CP001340.1	686689	686900	212	686804	423.17	24.2182	1.71591	22.0288	TLE18_bam_peak_33
CP001340.1	3976285	3976495	211	3976386	418.22	23.6588	1.70965	21.475	TLE18_bam_peak_174
CP001340.1	2863238	2863479	242	2863357	417.4	23.4229	1.70629	21.2414	TLE18_bam_peak_120
CP001340.1	1551641	1551930	290	1551786	460.29	25.2006	1.69593	23.0022	TLE18_bam_peak_80
CP001340.1	397831	398088	258	397969	504.01	26.8479	1.68337	24.6346	TLE18_bam_peak_13
CP001340.1	4034238	4034533	296	4034377	411.62	22.0294	1.68274	19.8613	TLE18_bam_peak_178
CP001340.1	3056616	3056830	215	3056695	405.85	20.6733	1.65919	18.5192	TLE18_bam_peak_135
CP001340.1	3476319	3476544	226	3476434	430.6	21.8339	1.65743	19.6677	TLE18_bam_peak_157
CP001340.1	2991022	2991301	280	2991140	416.57	21.1298	1.65651	18.9712	TLE18_bam_peak_133
CP001340.1	3793310	3793526	217	3793429	404.2	20.4509	1.65247	18.2994	TLE18_bam_peak_170
CP001340.1	2787918	2788185	268	2788049	444.62	22.0544	1.648	19.8861	TLE18_bam_peak_114
CP001340.1	2990678	2990891	214	2990787	412.45	19.9897	1.63418	17.8431	TLE18_bam_peak_132
CP001340.1	745038	745305	268	745173	424	20.0021	1.62535	17.8554	TLE18_bam_peak_36
CP001340.1	3432418	3432665	248	3432545	422.35	19.5927	1.6146	17.4497	TLE18_bam_peak_151
CP001340.1	772781	772988	208	772864	394.3	18.2861	1.6121	16.159	TLE18_bam_peak_38
CP001340.1	2253191	2253499	309	2253318	447.09	20.5878	1.61185	18.4355	TLE18_bam_peak_98
CP001340.1	371069	371289	221	371219	402.55	18.5144	1.61033	16.3844	TLE18_bam_peak_11
CP001340.1	1587153	1587445	293	1587292	432.25	19.5922	1.60461	17.4493	TLE18_bam_peak_81
CP001340.1	1161390	1161607	218	1161511	526.28	23.1801	1.59783	21.0013	TLE18_bam_peak_63
CP001340.1	844133	844381	249	844274	428.12	18.5569	1.58464	16.4265	TLE18_bam_peak_44
CP001340.1	3527634	3527880	247	3527747	405.02	16.989	1.56887	14.8768	TLE18_bam_peak_160
CP001340.1	29357	29615	259	29447	383.58	16.03	1.56836	13.9295	TLE18_bam_peak_2
CP001340.1	309652	309857	206	309733	392.65	16.3541	1.56808	14.2501	TLE18_bam_peak_9
CP001340.1	1006972	1007183	212	1007072	474.32	19.2965	1.56251	17.1577	TLE18_bam_peak_51
CP001340.1	1197619	1197854	236	1197710	461.12	18.7737	1.56121	16.6405	TLE18_bam_peak_67
CP001340.1	1063939	1064174	236	1064073	404.2	16.3279	1.55451	14.2243	TLE18_bam_peak_55
CP001340.1	1969426	1969638	213	1969520	376.15	14.6642	1.53809	12.582	TLE18_bam_peak_89
CP001340.1	2586332	2586560	229	2586465	393.48	14.7638	1.52661	12.6804	TLE18_bam_peak_107
CP001340.1	2864575	2864779	205	2864647	372.85	13.9085	1.52463	11.8375	TLE18_bam_peak_121
CP001340.1	3540523	3540752	230	3540632	397.6	14.7851	1.52417	12.7013	TLE18_bam_peak_161
CP001340.1	1545484	1545714	231	1545607	398.42	14.4	1.51297	12.3221	TLE18_bam_peak_79
CP001340.1	2185089	2185308	220	2185227	405.85	13.8777	1.49577	11.8082	TLE18_bam_peak_96
CP001340.1	1868462	1868764	303	1868597	375.33	12.6167	1.48511	10.5686	TLE18_bam_peak_86
CP001340.1	1502167	1502396	230	1502270	384.4	12.8562	1.48448	10.8038	TLE18_bam_peak_75
CP001340.1	3035423	3035625	203	3035514	386.05	12.9099	1.48296	10.8568	TLE18_bam_peak_134
CP001340.1	833553	833953	401	833858	424.82	13.764	1.47855	11.6961	TLE18_bam_peak_43
CP001340.1	681972	682197	226	682054	365.43	11.9667	1.47587	9.92969	TLE18_bam_peak_32
CP001340.1	620002	620204	203	620099	415.75	13.267	1.47261	11.2074	TLE18_bam_peak_24
CP001340.1	1097604	1097833	230	1097713	380.28	12.0877	1.46656	10.049	TLE18_bam_peak_56
CP001340.1	2177724	2178030	307	2177844	446.27	13.9744	1.46646	11.9025	TLE18_bam_peak_95
CP001340.1	1248743	1249004	262	1248872	376.15	11.6948	1.45844	9.66266	TLE18_bam_peak_71
CP001340.1	2936492	2936715	224	2936605	424.82	12.5322	1.44837	10.4853	TLE18_bam_peak_126
CP001340.1	4034808	4035252	445	4035093	353.88	10.5715	1.44726	8.56314	TLE18_bam_peak_179
CP001340.1	1225949	1226151	203	1226056	391.83	11.4088	1.44209	9.38147	TLE18_bam_peak_70
CP001340.1	445058	445319	262	445132	362.13	10.7002	1.44099	8.68959	TLE18_bam_peak_16
CP001340.1	1183872	1184096	225	1183981	475.14	13.3584	1.43416	11.297	TLE18_bam_peak_65
CP001340.1	2957740	2957961	222	2957830	384.4	10.7487	1.42741	8.73654	TLE18_bam_peak_129
CP001340.1	1782515	1782768	254	1782603	368.73	8.68674	1.37958	6.72516	TLE18_bam_peak_85
CP001340.1	539783	540201	419	540017	438.84	9.59872	1.36598	7.61329	TLE18_bam_peak_18
CP001340.1	984893	985130	238	985019	430.6	9.30309	1.3615	7.32452	TLE18_bam_peak_50
CP001340.1	2271246	2271482	237	2271379	330.78	7.11186	1.35306	5.1982	TLE18_bam_peak_100
CP001340.1	1110947	1111328	382	1111064	414.92	8.55799	1.3504	6.5997	TLE18_bam_peak_57
CP001340.1	1529366	1529614	249	1529465	442.97	8.87267	1.34536	6.906	TLE18_bam_peak_77
CP001340.1	379108	379318	211	379211	381.1	7.73103	1.34071	5.79661	TLE18_bam_peak_12
CP001340.1	733227	733550	324	733462	385.23	7.64553	1.33642	5.71463	TLE18_bam_peak_35
CP001340.1	938725	939019	295	938847	404.2	7.73322	1.32939	5.79865	TLE18_bam_peak_48
CP001340.1	3737116	3737375	260	3737258	351.41	6.26406	1.31006	4.38416	TLE18_bam_peak_167
CP001340.1	3931667	3931951	285	3931858	320.06	5.81425	1.30933	3.95249	TLE18_bam_peak_172
CP001340.1	2687500	2687729	230	2687573	342.33	6.06231	1.30743	4.19065	TLE18_bam_peak_110
CP001340.1	3132069	3132498	430	3132204	615.37	9.33501	1.29219	7.35588	TLE18_bam_peak_139
CP001340.1	2866268	2866623	356	2866389	312.64	4.86926	1.27906	3.05699	TLE18_bam_peak_122
CP001340.1	281805	282047	243	281921	364.6	5.51348	1.27834	3.66733	TLE18_bam_peak_8
CP001340.1	2481018	2481243	226	2481031	584.85	5.71297	1.21799	3.85749	TLE18_bam_peak_104
