## Supplementary tables, movies, materials and methods for "A bacterial CARD-NLR immune system controls the release of gene transfer agents": Table S6.xlsx

### Sheet: Strains
Table S6 - Strains constructed and used in this work
Strain	Description	Source
Rosetta (DE3)	E. coli host for protein overexpression from an IPTG-inducible T7 promoter	Merck
Rosetta (DE3)::rogB-his	E. coli strain for overexpressing His-tagged RogB for protein purification	This work
Wildtype NA1000	C. crescentus NA1000 wildtype strain	Lab collection
DrogA	C. crescentus containing a markerless deletion of rogA	Lab collection
DrogA xylX::Pxyl-rogA	C. crescentus containing a markerless deletion of rogA, complemented by rogA expressed from the Pxyl promoter	This work
vanA::PgtaT-mNG	C. crescentus containing mNeonGreen expressed from the PgtaT promoter	This work
DrogA vanA::PgtaT-mNG	C. crescentus containing a marked deletion of rogA in addition to mNeonGreen expressed from the PgtaT promoter	This work
DrogADlypABC	C. crescentus containing a marked deletion of rogA and markerless deletion of lypA, lypB, and lypC	This work
DrogADlypA	C. crescentus containing a marked deletion of rogA and markerless deletion of lypA	This work
DrogADlypB	C. crescentus containing a marked deletion of rogA and markerless deletion of lypB	This work
DrogADlypC	C. crescentus containing a marked deletion of rogA and markerless deletion of lypC	This work
DrogADlypA xylX::Pxyl-lypA	C. crescentus containing a marked deletion of rogA and markerless deletion of lypA, complemented by lypA expressed from the Pxyl promoter	This work
DrogADlypB xylX::Pxyl-lypB	C. crescentus containing a marked deletion of rogA and markerless deletion of lypB, complemented by lypB expressed from the Pxyl promoter	This work
DrogADlypC xylX::Pxyl-lypC	C. crescentus containing a marked deletion of rogA and markerless deletion of lypC, complemented by lypC expressed from the Pxyl promoter	This work
DrogADlypABC vanA::PgtaT-mNG	C. crescentus containing a marked deletion of rogA and markerless deletion of lypA, lypB, and lypC, in addition to mNeonGreen expressed from the PgtaT promoter	This work
DrogADlypA xylX::Pxyl-flag-lypA (WT)	C. crescentus containing a marked deletion of rogA and markerless deletion of lypA, complemented by 1xflag-lypA (WT) expressed from the Pxyl promoter	This work
DrogADlypA xylX::Pxyl-flag-lypA (DCARD)	C. crescentus containing a marked deletion of rogA and markerless deletion of lypA, complemented by 1xflag-lypA (DCARD domain) expressed from the Pxyl promoter	This work
DrogADlypA xylX::Pxyl-flag-lypA (S262A)	C. crescentus containing a marked deletion of rogA and markerless deletion of lypA, complemented by 1xflag-lypA (S262A) expressed from the Pxyl promoter	This work
DrogADlypB xylX::Pxyl-lypB-flag (WT)	C. crescentus containing a marked deletion of rogA and markerless deletion of lypB, complemented by lypB-1xflag (WT) expressed from the Pxyl promoter	This work
DrogADlypB xylX::Pxyl-lypB-flag (K230A)	C. crescentus containing a marked deletion of rogA and markerless deletion of lypB, complemented by lypB-1xflag (K230A) expressed from the Pxyl promoter	This work
DrogADlypB xylX::Pxyl-lypB-flag (D335A)	C. crescentus containing a marked deletion of rogA and markerless deletion of lypB, complemented by lypB-1xflag (D335A) expressed from the Pxyl promoter	This work
DrogADlypC xylX::Pxyl-lypC-flag (WT)	C. crescentus containing a marked deletion of rogA and markerless deletion of lypC, complemented by lypC-1xflag (WT) expressed from the Pxyl promoter	This work
DrogADlypC xylX::Pxyl-lypC-flag (S296A)	C. crescentus containing a marked deletion of rogA and markerless deletion of lypC, complemented by lypC-1xflag (S296A) expressed from the Pxyl promoter	This work
DrogADlypC xylX::Pxyl-lypC-flag (H471A)	C. crescentus containing a marked deletion of rogA and markerless deletion of lypC, complemented by lypC-1xflag (H471A) expressed from the Pxyl promoter	This work
DrogADlypC xylX::Pxyl-lypC-flag (N505A)	C. crescentus containing a marked deletion of rogA and markerless deletion of lypC, complemented by lypC-1xflag (N505A) expressed from the Pxyl promoter	This work
Pcumate-lypABC	C. crescentus containing a markerless Pcumate promoter insertion immediately upstream of the native lypABC locus	This work
DrogA Pcumate-lypABC	C. crescentus containing a marked deletion of rogA and a markerless Pcumate promoter insertion immediately upstream of the native lypABC locus	This work
DrogB xylX::Pxyl-rogB-flag	C. crescentus containing a markerless deletion of rogB and a copy of rogB-1xflag expressed from the Pxyl promoter	This work
DrogB xylX::Pxyl-rogB	C. crescentus containing a markerless deletion of rogB and a copy of rogB expressed from the Pxyl promoter	This work
DrogB	C. crescentus containing a markerless deletion of rogB	This work
DrogADrogB	C. crescentus containing a marked deletion of rogA and markerless deletion of rogB	This work
DrogADrogB xylX::ProgB-rogB	C. crescentus containing a marked deletion of rogA and markerless deletion of rogB, complemented by rogB expressed from its native ProgB promoter	This work
DrogADrogB xylX::Pxyl-rogB	C. crescentus containing a marked deletion of rogA and markerless deletion of rogB, complemented by rogB expressed from the Pxyl promoter	This work
DrogADrogB xylX::Pxyl-rogB-flag	C. crescentus containing a marked deletion of rogA and markerless deletion of rogB, complemented by rogB-1xflag expressed from the Pxyl promoter	This work
DGTA	C. crescentus containing a markerless deletion of the entire core CcGTA gene cluster	This work
DrogADGTA	C. crescentus containing a marked deletion of rogA and a markerless deletion of the entire core CcGTA gene cluster	This work
DrogBDGTA	C. crescentus containing a markerless rogB and a markerless deletion of the entire core CcGTA gene cluster	This work
DrogBDrogADGTA	C. crescentus containing a marked deletion of rogA, a markless deletion of rogB, and a markerless deletion of the entire core CcGTA gene cluster	This work
BTH101	E. coli host for bacterial two-hybrid assay, cya-	Euromedex
pKT25::LypA (aa 1-84) + pUT18C::LypA (aa 1-84)	BTH101 E. coli containing dual pKT25 and pUT18C plasmids for bacterial two-hybrid assays	This work
pKT25::LypA (aa 1-84) + pUT18C::LypA (aa 85-223)	BTH101 E. coli containing dual pKT25 and pUT18C plasmids for bacterial two-hybrid assays	This work
pKT25::LypA (aa 1-84) + pUT18C::LypA (aa 224-592)	BTH101 E. coli containing dual pKT25 and pUT18C plasmids for bacterial two-hybrid assays	This work
pKT25::LypA (aa 1-84) + pUT18C::LypB (1-193)	BTH101 E. coli containing dual pKT25 and pUT18C plasmids for bacterial two-hybrid assays	This work
pKT25::LypA (aa 1-84) + pUT18C::LypB (194-392)	BTH101 E. coli containing dual pKT25 and pUT18C plasmids for bacterial two-hybrid assays	This work
pKT25::LypA (aa 1-84) + pUT18C::LypB (393-628)	BTH101 E. coli containing dual pKT25 and pUT18C plasmids for bacterial two-hybrid assays	This work
pKT25::LypA (aa 1-84) + pUT18C::LypB (629-771)	BTH101 E. coli containing dual pKT25 and pUT18C plasmids for bacterial two-hybrid assays	This work
pKT25::LypA (aa 1-84) + pUT18C::LypB (772-1027)	BTH101 E. coli containing dual pKT25 and pUT18C plasmids for bacterial two-hybrid assays	This work
pKT25::LypA (aa 1-84) + pUT18C::LypC (1-351)	BTH101 E. coli containing dual pKT25 and pUT18C plasmids for bacterial two-hybrid assays	This work
pKT25::LypA (aa 1-84) + pUT18C::LypC (352-666)	BTH101 E. coli containing dual pKT25 and pUT18C plasmids for bacterial two-hybrid assays	This work
pUT18C::LypA (aa 1-84) + pKT25::LypA (aa 1-84)	BTH101 E. coli containing dual pKT25 and pUT18C plasmids for bacterial two-hybrid assays	This work
pUT18C::LypA (aa 1-84) + pKT25::LypA (aa 85-223)	BTH101 E. coli containing dual pKT25 and pUT18C plasmids for bacterial two-hybrid assays	This work
pUT18C::LypA (aa 1-84) + pKT25::LypA (aa 224-592)	BTH101 E. coli containing dual pKT25 and pUT18C plasmids for bacterial two-hybrid assays	This work
pUT18C::LypA (aa 1-84) + pKT25::LypB (1-193)	BTH101 E. coli containing dual pKT25 and pUT18C plasmids for bacterial two-hybrid assays	This work
pUT18C::LypA (aa 1-84) + pKT25::LypB (194-392)	BTH101 E. coli containing dual pKT25 and pUT18C plasmids for bacterial two-hybrid assays	This work
pUT18C::LypA (aa 1-84) + pKT25::LypB (393-628)	BTH101 E. coli containing dual pKT25 and pUT18C plasmids for bacterial two-hybrid assays	This work
pUT18C::LypA (aa 1-84) + pKT25::LypB (629-771)	BTH101 E. coli containing dual pKT25 and pUT18C plasmids for bacterial two-hybrid assays	This work
pUT18C::LypA (aa 1-84) + pKT25::LypB (772-1027)	BTH101 E. coli containing dual pKT25 and pUT18C plasmids for bacterial two-hybrid assays	This work
pUT18C::LypA (aa 1-84) + pKT25::LypC (1-351)	BTH101 E. coli containing dual pKT25 and pUT18C plasmids for bacterial two-hybrid assays	This work
pUT18C::LypA (aa 1-84) + pKT25::LypC (352-666)	BTH101 E. coli containing dual pKT25 and pUT18C plasmids for bacterial two-hybrid assays	This work
pKT25::ZIP + pUT18C::ZIP	BTH101 E. coli containing dual pKT25 and pUT18C plasmids for bacterial two-hybrid assays	Euromedex
