## Supplementary tables, movies, materials and methods for "A bacterial CARD-NLR immune system controls the release of gene transfer agents": Table S7.xlsx

### Sheet: Plasmids
Table S7 - Plasmids constructed and used in this work
Plasmid	Description	Source
pET-21b	Protein overexpression from IPTG-inducible T7 promoter in E. coli, carbenicilinR	Merck
pET-21b::rogB-6xhis	Overexpression of 6xhis-tagged rogB for protein purification.	This work
pNPTS138	Suicide vector for knock-ins and knock-outs in C. crescentus. sacB, kanamycinR	Lab collection
pMCS-6-Tn5-R6kg-kan2	Tn5 delivery plasmid, specR and kanR, R6Kγ origin	Lab collection
pVCHYC-1	Integrative vector for insertion of alleles at the Pvan promoter in C. crescentus, spectinomycinR	Thanbichler, M., Iniesta, A. A. & Shapiro, L. A comprehensive set of plasmids for vanillate- and xylose-inducible gene expression in Caulobacter crescentus. Nucl. Acids Res. 35, e137–e137 (2007)
pXCHYC-2	Integrative vector for insertion of alleles at the Pxyl promoter in C. crescentus, kanamycinR	Thanbichler, M., Iniesta, A. A. & Shapiro, L. A comprehensive set of plasmids for vanillate- and xylose-inducible gene expression in Caulobacter crescentus. Nucl. Acids Res. 35, e137–e137 (2007)
pXCHYC-2::rogA	For complementation of ΔrogA from the Pxyl locus, xylose inducible	This work
pVCHYC-1::PgtaT-mNG	To express mNeonGreen from the PgtaT promoter at the Pvan locus as a reporter for GTA activation	This work
pNPTS138::DlypABC	To construct a markerless deletion of the lypABC module	This work
pNPTS138::DlypA	To construct a markerless deletion of lypA	This work
pNPTS138::DlypB	To construct a markerless deletion of lypB	This work
pNPTS138::DlypC	To construct a markerless deletion of lypC	This work
pXCHYC-2::lypA	For complementation of ΔlypA from the Pxyl locus, xylose inducible	This work
pXCHYC-2::lypB	For complementation of ΔlypB from the Pxyl locus, xylose inducible	This work
pXCHYC-2::lypC	For complementation of ΔlypC from the Pxyl locus, xylose inducible	This work
pXCHYC-2::flag-lypA (WT)	For complementation of ΔlypA with a 1xflag-tagged allele of lypA (WT) from the Pxyl locus, xylose inducible	This work
pXCHYC-2::flag-lypA (DCARD)	For complementation of ΔlypA with a 1xflag-tagged allele of lypA (DCARD domain) from the Pxyl locus, xylose inducible	This work
pXCHYC-2::flag-lypA (S262A)	For complementation of ΔlypA with a 1xflag-tagged allele of lypA (S262A) from the Pxyl locus, xylose inducible	This work
pXCHYC-2::lypB-flag (WT)	For complementation of ΔlypB with a 1xflag-tagged allele of lypB (WT) from the Pxyl locus, xylose inducible	This work
pXCHYC-2::lypB-flag (K230A)	For complementation of ΔlypB with a 1xflag-tagged allele of lypB (K230A) from the Pxyl locus, xylose inducible	This work
pXCHYC-2::lypB-flag (D335A)	For complementation of ΔlypB with a 1xflag-tagged allele of lypB (D335A) from the Pxyl locus, xylose inducible	This work
pXCHYC-2::lypC-flag (WT)	For complementation of ΔlypB with a 1xflag-tagged allele of lypC (WT) from the Pxyl locus, xylose inducible	This work
pXCHYC-2::lypC-flag (H471A)	For complementation of ΔlypB with a 1xflag-tagged allele of lypC (H471A) from the Pxyl locus, xylose inducible	This work
pXCHYC-2::lypC-flag (N505A)	For complementation of ΔlypB with a 1xflag-tagged allele of lypC (N505A) from the Pxyl locus, xylose inducible	This work
pNPTS::Pcumate-lypABC	To construct a markerless insertion of the Pcumate promoter immediately upstream of the native lypABC locus	This work
pNPTS::DrogB	To construct a markerless deletion of rogB	This work
pXCHYC-2::rogB-flag	For complementation of ΔrogB with a 1xflag-tagged allelle of rogB from the Pxyl locus, xylose inducible	This work
pXCHYC-2::rogB	For complementation of ΔrogB with rogB from the Pxyl locus, xylose inducible	This work
pXCHYC-2::ProgB-rogB	For complementation of ΔrogB with an allelle of rogB from the native ProgB locus, xylose inducible	This work
pNPTS::DGTA	To construct a markerless deletion of the entire core CcGTA gene cluster	This work
pUT18C::empty	Empty plasmid for bacterial two-hybrid assay, carbR	Euromedex
pKT25::empty	Empty plasmid for bacterial two-hybrid assay, kanR	Euromedex
pUT18C::zip	Bacterial two-hybrid plasmid expressing a leucine zipper domain from GCN4, carbR	Euromedex
pKT25::zip	Bacterial two-hybrid plasmid expressing a leucine zipper domain from GCN4, kanR	Euromedex
pUT18C::LypA (aa 1-84)	pUT18C plasmid expressing LypA CARD from amino acid 1 to 84	This work
pUT18C::LypA (aa 85-223)	pUT18C plasmid expressing LypA from amino acid 85 to 223	This work
pUT18C::LypA (aa 224-592)	pUT18C plasmid expressing LypA from amino acid 224 to 592	This work
pUT18C::LypB (1-193)	pUT18C plasmid expressing LypB from amino acid 1 to 193	This work
pUT18C::LypB (194-392)	pUT18C plasmid expressing LypB from amino acid 194 to 392	This work
pUT18C::LypB (393-628)	pUT18C plasmid expressing LypB from amino acid 393 to 628	This work
pUT18C::LypB (629-771)	pUT18C plasmid expressing LypB from amino acid 629 to 771	This work
pUT18C::LypB (772-1027)	pUT18C plasmid expressing LypB from amino acid 772 to 1027	This work
pUT18C::LypC (1-351)	pUT18C plasmid expressing LypC from amino acid 1 to 351	This work
pUT18C::LypC (352-666)	pUT18C plasmid expressing LypC from amino acid 352 to 666	This work
pKT25::LypA (aa 1-84)	pKT25 plasmid expressing LypA CARD from amino acid 1 to 84	This work
pKT25::LypA (aa 85-223)	pKT25 plasmid expressing LypA from amino acid 85 to 223	This work
pKT25::LypA (aa 224-592)	pKT25 plasmid expressing LypA from amino acid 224 to 592	This work
pKT25::LypB (1-193)	pKT25 plasmid expressing LypB from amino acid 1 to 193	This work
pKT25::LypB (194-392)	pKT25 plasmid expressing LypB from amino acid 194 to 392	This work
pKT25::LypB (393-628)	pKT25 plasmid expressing LypB from amino acid 393 to 628	This work
pKT25::LypB (629-771)	pKT25 plasmid expressing LypB from amino acid 629 to 771	This work
pKT25::LypB (772-1027)	pKT25 plasmid expressing LypB from amino acid 772 to 1027	This work
pKT25::LypC (1-351)	pKT25 plasmid expressing LypC from amino acid 1 to 351	This work
pKT25::LypC (352-666)	pKT25 plasmid expressing LypC from amino acid 352 to 666	This work
