## Supplementary tables, movies, materials and methods for "A bacterial CARD-NLR immune system controls the release of gene transfer agents": Table S8.xlsx

### Sheet: Oligonucleotides
Table S8 - Oligonucleotides used in this work
Oligonucleotide	Sequence	Description	Source
EJB_001	CCGAACCACGATGCGAGGAAACGCATTGCGGCGCGCTTGCCCG	For the construction of pVCHYC-1::PgtaT-mNG	This work
EJB_002	CTTTCGAAACCATGCATGGAAGCCTCGTCATCATCGG
EJB_003	AGGCTTCCATGCATGGTTTCGAAAGGAGAGG
EJB_004	AACTAGTGGATCCCCCGGGCTGCAGTCACTTATAGAGTTCATCCATACC
EJB_005	CGCTCGAGTTTTGGGGAGACGACCAATGGCGACCCTGTCTCAC	For the construction of pXCHYC-2::rogA	This work
EJB_006	AACTAGTGGATCCCCCGGGCTGCAGCTACTGGCTGACCCAGAC
EJB_007	GTGCAATTGAAGCCGGCTGGCGCCAGCTGACGCGCAGATCATCC	For the construction of pNPTS138::DlypABC	This work
EJB_008	TACGCCGATCCGCGCGCCCCCCAAGTTCGAG
EJB_009	CTTGGGGGGCGCGCGGATCGGCGTATCGCGAAG
EJB_010	CACGGCCGAAGCTAGCGAATTCGTGCTGACCCTGGAGGTCGAG
EJB_011	GTGCAATTGAAGCCGGCTGGCGCCAGCTGACGCGCAGATCATCC	For the construction of pNPTS138::DlypA	This work
EJB_012	GGCGCTCCGTCACGCGCCCCCCAAGTTCGAG
EJB_013	CTTGGGGGGCGCGTGACGGAGCGCCTGGTCGACTG
EJB_014	CCGAAGCTAGCGAATTCGTGCAGGGCGGCCGCAG
EJB_015	GCAATTGAAGCCGGCTGGCGCCATCGAGCCGATCGACCTGGCGATC	For the construction of pNPTS138::DlypB	This work
EJB_016	GCCGATCGCAGGCAGGCCGCTGAC
EJB_017	GTCAGCGGCCTGCCTGCGATCGGCACCCTGGAGGTGCTGCGCGGGCGAG
EJB_018	CGGCCGAAGCTAGCGAATTCGTGTCCGTCTCTCCGGCGATCAGCCAG
EJB_019	TTCTCTGCAGGATATCTGGATCCCGCCTGGATGTCGTGATCGAAGACCG	For the construction of pNPTS138::DlypC	This work
EJB_020	GCCGATCCGTCAGAGCGCCATGGGGTTCACGCCGACGCTTTCGAGCTT
EJB_021	GTGAACCCCATGGCGCTCTGACGGATCGGCGTATCGCGAAGGGGACCC
EJB_022	TCACGGCCGAAGCTAGCGAATTCCTGGAGGTCGAGGTGAAGACGGAAGG
EJB_023	CGCTCGAGTTTTGGGGAGACGACCAATGGTCAGCAAACAGGACATC	For the construction of pXCHYC-2::lypA	This work
EJB_024	AACTAGTGGATCCCCCGGGCTGCAGTCATCGACCCGCCTCCTG
EJB_025	CGCTCGAGTTTTGGGGAGACGACCAATGAGCGAAACGCCCCTG	For the construction of pXCHYC-2::lypB	This work
EJB_026	AACTAGTGGATCCCCCGGGCTGCAGTCATGATCGAAGCATCCCTTC
EJB_027	TTGGGGAGACGACCAATGGAAGAGAGCCGCAGC	For the construction of pXCHYC-2::lypC	This work
EJB_028	TCCCCCGGGCTGCAGTCAGAGCACCAGATCGGCGG
EJB_029	GCAATTGAAGCCGGCTGGCGCCACCACCGCCCGCCAGGCGAACGGC	For the construction of pNPTS::Pcumate-lypABC	This work
EJB_030	CGCTACGCCAAGTTCAAGCGCTGACCGCGCCCCCCAAGTTCGAGATTGAG
EJB_031	GTCAGCGCTTGAACTTGGCGTAGCG
EJB_032	GCGGAAGCTTCCTCTACTAGTTAC
EJB_033	GTAACTAGTAGAGGAAGCTTCCGCATGGTCAGCAAACAGGACATCGAAG
EJB_034	CGGCCGAAGCTAGCGAATTCGTGGCGTCATTGGCCGGAAAGTGGCTG
EJB_035	GTGCAATTGAAGCCGGCTGGCGCCACTCGGCCGCGCTGGCCGC	For the construction of pNPTS::DrogB	This work
EJB_036	GGTGCTTGCGCATCTACGAAACTCGAAACGCCACGGGG
EJB_037	CGAGTTTCGTAGATGCGCAAGCACCTGCTGG
EJB_038	CACGGCCGAAGCTAGCGAATTCGTGCGTTTGGCGTCACCGCGC
EJB_039	CGCTCGAGTTTTGGGGAGACGACCAATGGCTGAAGACAAGTCTCC	For the construction of pXCHYC-2::rogB-flag	This work
EJB_040	AACTAGTGGATCCCCCGGGCTGCAGCTACTTGTCGTCATCGTCTTTGTAGTCCTCCTGGCCGGCGATC
EJB_041	CGCTCGAGTTTTGGGGAGACGACCAATGGCTGAAGACAAGTCTCC	For the construction of pXCHYC-2::rogB	This work
EJB_042	AACTAGTGGATCCCCCGGGCTGCAGCTACTCCTGGCCGGCGATC
EJB_043	CGCTCGAGTTTTGGGGAGACGACCACCGTGTGGGTTCGAGTCC	For the construction of pXCHYC-2::ProgB-rogB	This work
EJB_044	AACTAGTGGATCCCCCGGGCTGCAGCTACTCCTGGCCGGCGAT
EJB_045	GCAATTGAAGCCGGCTGGCGCCAGAATTCCAGCGGTACGTTGCGCAGGCGCAG	For the construction of pNPTS::DGTA	This work
EJB_046	GCCCGCCAATCCCCATAGTCGAG
EJB_047	CTCGACTATGGGGATTGGCGGGCCTGTGGTAAAAATGCCACATAAG
EJB_048	CGGCCGAAGCTAGCGAATTCGTGGGTACCCCGTCCGAGAAGGCCACGCGCTTC
EJB_049	ACAGCGACCACCAGCGGCAGCGGCATCATGGGCGAAAGGGCTTCTTCGCC	Oligos that anneal to produce fragment 1 used in the PlypABC SPR experiment	This work
EJB_050	GGCGAAGAAGCCCTTTCGCCCATGATGCCGCTGCCGCTGGTGGTCGCTGTcctaccctacgtcctcctgc
EJB_051	GGCGAAAGGGCTTCTTCGCCTCCTGCGGACGACGGACTGAGGGGTACGAA	Oligos that anneal to produce fragment 2 used in the PlypABC SPR experiment	This work
EJB_052	TTCGTACCCCTCAGTCCGTCGTCCGCAGGAGGCGAAGAAGCCCTTTCGCCcctaccctacgtcctcctgc
EJB_053	GACGGACTGAGGGGTACGAACGGCATCACCTGTCTCCTCGATCTGGGCTT	Oligos that anneal to produce fragment 3 used in the PlypABC SPR experiment	This work
EJB_054	AAGCCCAGATCGAGGAGACAGGTGATGCCGTTCGTACCCCTCAGTCCGTCcctaccctacgtcctcctgc
EJB_055	TGTCTCCTCGATCTGGGCTTCGGTTCTTGCCGAGGGCTGATCAGGCCAGG	Oligos that anneal to produce fragment 4 used in the PlypABC SPR experiment	This work
EJB_056	CCTGGCCTGATCAGCCCTCGGCAAGAACCGAAGCCCAGATCGAGGAGACAcctaccctacgtcctcctgc
EJB_057	CGAGGGCTGATCAGGCCAGGCCCGCGCGCGCCGACCGCCACAAACAATTC	Oligos that anneal to produce fragment 5 used in the PlypABC SPR experiment	This work
EJB_058	GAATTGTTTGTGGCGGTCGGCGCGCGCGGGCCTGGCCTGATCAGCCCTCGcctaccctacgtcctcctgc
EJB_059	CCGACCGCCACAAACAATTCATAGTTGCATCATCTAAGCTTAAAGCTCAA	Oligos that anneal to produce fragment 6 used in the PlypABC SPR experiment	This work
EJB_060	TTGAGCTTTAAGCTTAGATGATGCAACTATGAATTGTTTGTGGCGGTCGGcctaccctacgtcctcctgc
EJB_061	CATCTAAGCTTAAAGCTCAATCTCGAACTTGGGGGGCGCGATGGTCAGCA	Oligos that anneal to produce fragment 7 used in the PlypABC SPR experiment	This work
EJB_062	TGCTGACCATCGCGCCCCCCAAGTTCGAGATTGAGCTTTAAGCTTAGATGcctaccctacgtcctcctgc
EJB_063	GGGGGGCGCGATGGTCAGCAAACAGGACATCGAAGCCGCCATCCGGGCCG	Oligos that anneal to produce fragment 8 used in the PlypABC SPR experiment	This work
EJB_064	CGGCCCGGATGGCGGCTTCGATGTCCTGTTTGCTGACCATCGCGCCCCCCcctaccctacgtcctcctgc
EJB_065	CGAAGCCGCCATCCGGGCCGACCCGGTGCGCGCGGAAGAGGCGCTGCTGG	Oligos that anneal to produce fragment 9 used in the PlypABC SPR experiment	This work
EJB_066	CCAGCAGCGCCTCTTCCGCGCGCACCGGGTCGGCCCGGATGGCGGCTTCGcctaccctacgtcctcctgc
EJB_067	GCCCCCTTGTGGCCGTGTCCCTTCTTGGCCTTCGGCGCCGTAGCGGCTCC	Oligos that anneal to produce fragment 1 used in the PgafYZ SPR experiment	This work
EJB_068	GGAGCCGCTACGGCGCCGAAGGCCAAGAAGGGACACGGCCACAAGGGGGCcctaccctacgtcctcctgc
EJB_069	TTCGGCGCCGTAGCGGCTCCCGATGCGCGCCATCCGGTGGATGCGGCCTG	Oligos that anneal to produce fragment 2 used in the PgafYZ SPR experiment	This work
EJB_070	CAGGCCGCATCCACCGGATGGCGCGCATCGGGAGCCGCTACGGCGCCGAAcctaccctacgtcctcctgc
EJB_071	CATCCGGTGGATGCGGCCTGGGTGATGGCGATACGGGACCTCTTTCAGAG	Oligos that anneal to produce fragment 3 used in the PgafYZ SPR experiment	This work
EJB_072	CTCTGAAAGAGGTCCCGTATCGCCATCACCCAGGCCGCATCCACCGGATGcctaccctacgtcctcctgc
EJB_073	ATACGGGACCTCTTTCAGAGAGCCCCCTTGATTCGTCGGGCGGCGGGGCG	Oligos that anneal to produce fragment 4 used in the PgafYZ SPR experiment	This work
EJB_074	CGCCCCGCCGCCCGACGAATCAAGGGGGCTCTCTGAAAGAGGTCCCGTATcctaccctacgtcctcctgc
EJB_075	ATTCGTCGGGCGGCGGGGCGCTCCGAGGGGGCGATATCCTGCGTTCTATC	Oligos that anneal to produce fragment 5 used in the PgafYZ SPR experiment	This work
EJB_076	GATAGAACGCAGGATATCGCCCCCTCGGAGCGCCCCGCCGCCCGACGAATcctaccctacgtcctcctgc
EJB_077	GCGATATCCTGCGTTCTATCCACAGAACCTCATGAGCGTAGCGGCGACCT	Oligos that anneal to produce fragment 6 used in the PgafYZ SPR experiment	This work
EJB_078	AGGTCGCCGCTACGCTCATGAGGTTCTGTGGATAGAACGCAGGATATCGCcctaccctacgtcctcctgc
EJB_079	CATGAGCGTAGCGGCGACCTAGGCGATGGAAAAACAAGCGCTTAGCCCCG	Oligos that anneal to produce fragment 7 used in the PgafYZ SPR experiment	This work
EJB_080	CGGGGCTAAGCGCTTGTTTTTCCATCGCCTAGGTCGCCGCTACGCTCATGcctaccctacgtcctcctgc
EJB_081	AAAACAAGCGCTTAGCCCCGTGAGACATGAGCGGAATAGGAATATCTTCC	Oligos that anneal to produce fragment 8 used in the PgafYZ SPR experiment	This work
EJB_082	GGAAGATATTCCTATTCCGCTCATGTCTCACGGGGCTAAGCGCTTGTTTTcctaccctacgtcctcctgc
EJB_083	GCGGAATAGGAATATCTTCCTCAGTGCGGAATATAAACCTATAGTGGTGT	Oligos that anneal to produce fragment 9 used in the PgafYZ SPR experiment	This work
EJB_084	ACACCACTATAGGTTTATATTCCGCACTGAGGAAGATATTCCTATTCCGCcctaccctacgtcctcctgc
EJB_085	ATATAAACCTATAGTGGTGTTCGCCGGCCGCGCTCGCGGCCTGGAGGAGA	Oligos that anneal to produce fragment 10 used in the PgafYZ SPR experiment	This work
EJB_086	TCTCCTCCAGGCCGCGAGCGCGGCCGGCGAACACCACTATAGGTTTATATcctaccctacgtcctcctgc
EJB_087	CGCTCGCGGCCTGGAGGAGAGGACGCCATGCTGGTTCAAGCCCTTGAGGA	Oligos that anneal to produce fragment 11 used in the PgafYZ SPR experiment	This work
EJB_088	TCCTCAAGGGCTTGAACCAGCATGGCGTCCTCTCCTCCAGGCCGCGAGCGcctaccctacgtcctcctgc
EJB_089	CTGGTTCAAGCCCTTGAGGACATCTGGGCGATCACGCCCGATCCCCG	Oligos that anneal to produce fragment 12 used in the PgafYZ SPR experiment	This work
EJB_090	CGGGGATCGGGCGTGATCGCCCAGATGTCCTCAAGGGCTTGAACCAGcctaccctacgtcctcctgc
